# A decline in follicle cell function is a major driver of *Drosophila* ovarian aging

**DOI:** 10.64898/2026.02.05.704044

**Authors:** Emily A. Wolfgram, Todd G. Nystul

**Author notes:** Corresponding Author, 513 Parnassus Ave, San Francisco, CA 94143, USA.

## Abstract

The ovary is one of the first organs to lose functionality with age. We found that aging of the *Drosophila* ovary is characterized by an accumulation of phenotypes in the somatic compartment, including failure of the follicle cells to encapsulate germ-cell cysts, an extended S phase, and increased DNA damage. In aged ovaries, follicle encapsulation defects are associated with the lack of a germ-cell cyst checkpoint in early oogenesis. Single-cell RNA sequencing revealed that, across all cell types in the ovary, cells in the follicle lineage have the highest number of differentially expressed genes. Overexpression of *Atg8a*, a key autophagy machinery gene homologous to mammalian LC3, specifically in follicle cells prevents age-associated decline in the follicle epithelium and loss of reproductive capacity. Collectively, these findings demonstrate that genetic manipulation of a small population of ovarian somatic cells is sufficient to improve both cell-autonomous and non-autonomous features of reproductive aging.
