## Supplementary material for "A decline in follicle cell function is a major driver of *Drosophila* ovarian aging": Cluster Counts

orig.ident	cluster_names	n_cells
AgingOvary1wk	Germ Cells	136
AgingOvary1wk	Escort Cells	691
AgingOvary1wk	FSCs + pFCs	1402
AgingOvary1wk	Early-Mid FCs	7099
AgingOvary1wk	Late FCs	151
AgingOvary1wk	Muscle	566
AgingOvary1wk	Immune	438
AgingOvary1wk	Spermatheca	593
AgingOvary1wk	Neurons	50
AgingOvary6wk	Germ Cells	75
AgingOvary6wk	Escort Cells	495
AgingOvary6wk	FSCs + pFCs	1195
AgingOvary6wk	Early-Mid FCs	6764
AgingOvary6wk	Late FCs	19
AgingOvary6wk	Muscle	507
AgingOvary6wk	Immune	350
AgingOvary6wk	Spermatheca	260
AgingOvary6wk	Neurons	27
Total		20818
