## Supplementary material for "A decline in follicle cell function is a major driver of *Drosophila* ovarian aging": Top 50 DEGs by cluster

### Sheet: Germ Cells
p_val	avg_log2FC	pct.1	pct.2	p_val_adj	cluster	gene
0	9.31722	0.592	0.014	0	Germ Cells	osk
0	8.6025	0.308	0.002	0	Germ Cells	CG5194
0	8.33227	0.63	0.008	0	Germ Cells	BigH1
0	8.23729	0.592	0.011	0	Germ Cells	gnu
0	8.04511	0.261	0.002	0	Germ Cells	CG14931
0	8.03834	0.659	0.006	0	Germ Cells	zpg
0	8.01045	0.526	0.021	0	Germ Cells	orb
0	7.97345	0.474	0.012	0	Germ Cells	yl
0	7.92652	0.441	0.004	0	Germ Cells	Pxt
0	7.87737	0.303	0.002	0	Germ Cells	tej
0	7.64813	0.365	0.002	0	Germ Cells	vas
0	7.64676	0.355	0.005	0	Germ Cells	nos
3.85815e-294	7.58772	0.649	0.058	4.57075e-290	Germ Cells	dhd
0	7.5818	0.441	0.007	0	Germ Cells	alphaTub67C
0	7.56616	0.526	0.006	0	Germ Cells	CG11674
0	7.54715	0.374	0.007	0	Germ Cells	CG6927
0	7.51406	0.597	0.013	0	Germ Cells	wisp
0	7.49811	0.389	0.005	0	Germ Cells	Marf1
0	7.46881	0.256	0.002	0	Germ Cells	stil
0	7.43768	0.27	0.002	0	Germ Cells	rpk
0	7.42507	0.436	0.005	0	Germ Cells	swa
0	7.37027	0.393	0.006	0	Germ Cells	fs(1)Ya
0	7.23241	0.483	0.008	0	Germ Cells	Drep2
0	7.21311	0.891	0.047	0	Germ Cells	bru1
0	7.17655	0.521	0.018	0	Germ Cells	mtrm
0	7.13117	0.502	0.01	0	Germ Cells	CG14545
1.1749e-209	7.0861	0.412	0.031	1.39191e-205	Germ Cells	c(3)G
0	7.07091	0.384	0.005	0	Germ Cells	otu
0	7.04308	0.251	0.004	0	Germ Cells	CycJ
0	7.00654	0.327	0.004	0	Germ Cells	CG9925
1.29393e-223	6.64452	0.483	0.041	1.53291e-219	Germ Cells	pgc
0	6.53638	0.284	0.005	0	Germ Cells	CG14036
0	6.40707	0.564	0.024	0	Germ Cells	stet
0	6.38798	0.299	0.004	0	Germ Cells	rhi
1.30218e-291	6.30595	0.346	0.014	1.54269e-287	Germ Cells	exu
7.10053e-189	5.99245	0.773	0.139	8.412e-185	Germ Cells	CycB
0	5.99179	0.45	0.014	0	Germ Cells	yin
0	5.69809	0.265	0.007	0	Germ Cells	CG14516
9.47618e-321	5.6306	0.578	0.04	1.12264e-316	Germ Cells	Jabba
0	5.60651	0.261	0.005	0	Germ Cells	krimp
4.92821e-232	5.58926	0.678	0.082	5.83845e-228	Germ Cells	AGO3
3.75068e-132	5.28924	0.275	0.021	4.44343e-128	Germ Cells	qin
2.10077e-28	5.1961	0.36	0.132	2.48878e-24	Germ Cells	CG10254
1.64709e-142	5.11645	0.27	0.019	1.95131e-138	Germ Cells	Myo81F
2.33371e-193	5.05425	0.275	0.014	2.76475e-189	Germ Cells	Corp
3.95826e-194	4.95759	0.284	0.015	4.68935e-190	Germ Cells	ZnT35C
0	4.80842	0.427	0.02	0	Germ Cells	del
5.28782e-141	4.79365	0.28	0.02	6.26448e-137	Germ Cells	Ork1
1.62246e-145	4.77761	0.36	0.033	1.92213e-141	Germ Cells	aub
1.7274e-123	4.6831	0.488	0.073	2.04646e-119	Germ Cells	CG18190
2.41417e-43	4.51094	0.327	0.08	2.86006e-39	Germ Cells	CG4949
2.49182e-78	4.39733	0.294	0.04	2.95206e-74	Germ Cells	CG3788
2.3269e-149	4.38666	0.592	0.093	2.75668e-145	Germ Cells	NaPi-III
1.25661e-58	4.36048	0.408	0.096	1.4887e-54	Germ Cells	BthD
2.14171e-207	4.3021	0.332	0.019	2.53728e-203	Germ Cells	zld
1.4285e-104	4.24138	0.37	0.048	1.69234e-100	Germ Cells	CG32625
6.13559e-50	4.23333	0.251	0.043	7.26883e-46	Germ Cells	gwl
6.86813e-58	4.18351	0.645	0.278	8.13668e-54	Germ Cells	lok
1.36603e-94	4.16421	0.697	0.22	1.61833e-90	Germ Cells	CycA
3.58089e-35	3.82172	0.517	0.232	4.24228e-31	Germ Cells	smg
4.30041e-91	3.80993	0.597	0.146	5.09469e-87	Germ Cells	mud
3.72382e-97	3.77717	0.602	0.145	4.41161e-93	Germ Cells	ovo
1.8271e-101	3.71363	0.318	0.036	2.16456e-97	Germ Cells	Gs1
1.2201e-39	3.70389	0.27	0.059	1.44546e-35	Germ Cells	CycB3
1.91205e-10	3.68904	0.351	0.217	2.26521e-06	Germ Cells	CG12877
1.31488e-48	3.64694	0.621	0.29	1.55774e-44	Germ Cells	Rcc1
3.50491e-154	3.57729	0.275	0.018	4.15227e-150	Germ Cells	Agpat4
1.50566e-39	3.56839	0.265	0.058	1.78376e-35	Germ Cells	CG17163
5.04702e-111	3.56339	0.265	0.023	5.97921e-107	Germ Cells	CG17684
2.64621e-77	3.4789	0.251	0.029	3.13496e-73	Germ Cells	retn
3.58397e-37	3.44613	0.441	0.162	4.24593e-33	Germ Cells	CG7840
1.05384e-119	3.39759	0.559	0.099	1.24849e-115	Germ Cells	CG33181
2.9293e-39	3.35413	0.303	0.075	3.47034e-35	Germ Cells	mnd
7.78013e-29	3.25374	0.332	0.108	9.21712e-25	Germ Cells	borr
8.57563e-47	3.13153	0.412	0.118	1.01595e-42	Germ Cells	CG32473
9.0413e-48	3.03317	0.28	0.053	1.07112e-43	Germ Cells	CG4476
5.65986e-52	2.99642	0.289	0.053	6.70523e-48	Germ Cells	CBP
8.77659e-48	2.96638	0.265	0.049	1.03976e-43	Germ Cells	dpr6
2.49521e-37	2.92906	0.711	0.476	2.95607e-33	Germ Cells	me31B
7.59933e-32	2.9244	0.45	0.184	9.00293e-28	Germ Cells	Nxf3
6.51077e-19	2.91926	0.265	0.096	7.71331e-15	Germ Cells	CG14814
9.09761e-44	2.81286	0.37	0.097	1.07779e-39	Germ Cells	rdog
4.20728e-18	2.77823	0.289	0.113	4.98437e-14	Germ Cells	pav
5.51084e-17	2.72571	0.275	0.11	6.5287e-13	Germ Cells	Mcm5
5.74279e-74	2.69749	0.867	0.621	6.80349e-70	Germ Cells	RpS5b
3.08942e-10	2.66993	0.28	0.149	3.66004e-06	Germ Cells	dup
3.93299e-23	2.64316	0.431	0.205	4.65942e-19	Germ Cells	GC1
1.02884e-29	2.62431	0.289	0.081	1.21887e-25	Germ Cells	CG30377
1.07723e-36	2.62277	0.512	0.206	1.27619e-32	Germ Cells	feo
3.90515e-26	2.6102	0.322	0.109	4.62643e-22	Germ Cells	Ggt-1
5.70827e-08	2.59002	0.351	0.236	0.000676258	Germ Cells	didum
2.66959e-40	2.55418	0.374	0.106	3.16267e-36	Germ Cells	Dhit
1.16023e-19	2.54715	0.265	0.093	1.37453e-15	Germ Cells	Rab32
6.06441e-14	2.52758	0.265	0.114	7.18451e-10	Germ Cells	cav
6.8367e-26	2.5252	0.403	0.167	8.09943e-22	Germ Cells	Smn
1.35585e-42	2.52219	0.63	0.278	1.60628e-38	Germ Cells	Pen
1.63143e-15	2.50115	0.256	0.101	1.93275e-11	Germ Cells	CG14647
2.19546e-13	2.49853	0.261	0.114	2.60096e-09	Germ Cells	Skp2
8.84698e-21	2.48157	0.308	0.116	1.0481e-16	Germ Cells	aurA
2.48517e-15	2.46842	0.261	0.103	2.94418e-11	Germ Cells	CG3679

### Sheet: Escort Cells
p_val	avg_log2FC	pct.1	pct.2	p_val_adj	cluster	gene
0	9.07547	0.8	0.012	0	Escort Cells	Wnt4
0	8.73907	0.512	0.015	0	Escort Cells	Wnt6
0	8.20994	0.326	0.004	0	Escort Cells	CG14984
0	8.18043	0.302	0.003	0	Escort Cells	Vago
0	7.95477	0.357	0.008	0	Escort Cells	CG14072
0	7.12301	0.262	0.007	0	Escort Cells	wrapper
0	6.95608	0.543	0.029	0	Escort Cells	hh
0	6.70979	0.415	0.012	0	Escort Cells	5-HT2A
0	6.6282	0.266	0.009	0	Escort Cells	Npc2f
0	6.3923	0.492	0.054	0	Escort Cells	Kif3C
0	5.88906	0.591	0.051	0	Escort Cells	shf
0	5.87049	0.379	0.028	0	Escort Cells	rdo
0	5.78668	0.361	0.062	0	Escort Cells	CG2233
1.75854e-287	5.19279	0.386	0.087	2.08334e-283	Escort Cells	Hexo2
0	5.15805	0.467	0.1	0	Escort Cells	CG7194
9.17445e-276	4.87356	0.283	0.045	1.0869e-271	Escort Cells	goe
5.38055e-259	4.33702	0.411	0.107	6.37434e-255	Escort Cells	CG41520
0	4.2999	0.536	0.059	0	Escort Cells	Slc45-1
2.00077e-277	4.09368	0.68	0.364	2.37031e-273	Escort Cells	SKIP
1.6285e-212	3.86108	0.287	0.059	1.92928e-208	Escort Cells	CDase
4.80394e-281	3.76762	0.675	0.353	5.69123e-277	Escort Cells	Nrt
0	3.66198	0.808	0.403	0	Escort Cells	mirr
1.8077e-201	3.64873	0.259	0.049	2.14159e-197	Escort Cells	bab1
5.63389e-199	3.6291	0.678	0.516	6.67447e-195	Escort Cells	CG4250
1.60599e-145	3.61967	0.382	0.145	1.90262e-141	Escort Cells	Rbp6
2.23435e-91	3.39366	0.258	0.093	2.64704e-87	Escort Cells	ZnT77C
9.34672e-240	3.3533	0.551	0.218	1.10731e-235	Escort Cells	bab2
2.09139e-133	3.3053	0.33	0.111	2.47767e-129	Escort Cells	CG9743
1.5779e-119	3.30025	0.269	0.081	1.86934e-115	Escort Cells	jdp
2.80601e-208	3.29378	0.701	0.488	3.32428e-204	Escort Cells	Timp
5.60628e-286	3.25144	0.72	0.382	6.64175e-282	Escort Cells	ths
3.58407e-229	3.17233	0.379	0.095	4.24605e-225	Escort Cells	CG42342
5.68735e-88	3.16878	0.386	0.211	6.7378e-84	Escort Cells	otk
1.37019e-73	3.1528	0.28	0.123	1.62326e-69	Escort Cells	pdm3
2.16277e-135	3.1259	0.377	0.148	2.56224e-131	Escort Cells	pk
2.8625e-100	3.11185	0.45	0.25	3.39121e-96	Escort Cells	CG8321
2.07982e-162	3.09712	0.304	0.082	2.46397e-158	Escort Cells	CG42458
1.06432e-54	3.0872	0.569	0.61	1.2609e-50	Escort Cells	GstS1
1.98763e-102	3.02935	0.567	0.459	2.35474e-98	Escort Cells	ptc
7.13454e-213	3.00675	0.842	0.754	8.45229e-209	Escort Cells	CG43658
1.90763e-81	2.91652	0.566	0.507	2.25997e-77	Escort Cells	tkv
1.15517e-209	2.9073	0.576	0.273	1.36853e-205	Escort Cells	Gyg
2.14236e-163	2.8268	0.561	0.313	2.53806e-159	Escort Cells	Pdk
7.23847e-32	2.67081	0.358	0.278	8.57542e-28	Escort Cells	tsh
1.17037e-75	2.64306	0.32	0.152	1.38654e-71	Escort Cells	IKKbeta
1.05301e-86	2.62894	0.353	0.164	1.24751e-82	Escort Cells	Gel
1.23125e-43	2.60796	0.429	0.317	1.45866e-39	Escort Cells	CG15784
1.65085e-128	2.60455	0.309	0.098	1.95577e-124	Escort Cells	Sur
2.40133e-40	2.55121	0.341	0.24	2.84485e-36	Escort Cells	CG43886
2.63811e-47	2.5195	0.316	0.184	3.12537e-43	Escort Cells	Tak1
2.30674e-53	2.49064	0.442	0.342	2.73279e-49	Escort Cells	g
3.38712e-123	2.4813	0.394	0.163	4.01272e-119	Escort Cells	meso18E
9.05494e-15	2.46155	0.482	0.55	1.07274e-10	Escort Cells	d4
1.34567e-49	2.45688	0.351	0.223	1.59421e-45	Escort Cells	CG17124
1.18788e-125	2.40607	0.322	0.106	1.40728e-121	Escort Cells	CG30195
1.50823e-139	2.39612	0.436	0.173	1.7868e-135	Escort Cells	CG13631
1.44738e-18	2.39589	0.261	0.197	1.71471e-14	Escort Cells	XRCC1
2.08855e-122	2.3768	0.6	0.415	2.47431e-118	Escort Cells	dnc
1.31021e-150	2.36633	0.596	0.371	1.5522e-146	Escort Cells	Aldh
1.156e-113	2.34264	0.591	0.431	1.36951e-109	Escort Cells	Argk
8.60763e-78	2.32254	0.55	0.45	1.01975e-73	Escort Cells	CG10082
3.44483e-160	2.28625	0.617	0.35	4.08108e-156	Escort Cells	Tet
4.26628e-23	2.28469	0.305	0.23	5.05427e-19	Escort Cells	sano
4.3496e-72	2.28211	0.474	0.33	5.15297e-68	Escort Cells	jigr1
3.26745e-35	2.27878	0.349	0.254	3.87094e-31	Escort Cells	dsx
4.69311e-181	2.2725	0.643	0.374	5.55993e-177	Escort Cells	CG13506
4.55987e-19	2.25978	0.264	0.194	5.40208e-15	Escort Cells	by
1.8638e-280	2.24586	0.838	0.686	2.20805e-276	Escort Cells	fax
2.36344e-223	2.23422	0.675	0.315	2.79996e-219	Escort Cells	CG44325
8.49399e-83	2.2041	0.611	0.564	1.00628e-78	Escort Cells	fng
2.45255e-171	2.20164	0.747	0.665	2.90554e-167	Escort Cells	smash
1.22983e-17	2.17252	0.285	0.228	1.45698e-13	Escort Cells	Top3beta
2.57499e-33	2.11657	0.418	0.348	3.05059e-29	Escort Cells	CG42566
2.75626e-06	2.1155	0.348	0.544	0.0326534	Escort Cells	Hsp70Bc
2.34118e-157	2.10176	0.568	0.289	2.77359e-153	Escort Cells	CG31705
2.23207e-52	2.09549	0.5	0.435	2.64433e-48	Escort Cells	CG42747
8.27738e-54	2.09358	0.507	0.433	9.80622e-50	Escort Cells	fz
6.85513e-57	2.09005	0.317	0.168	8.12128e-53	Escort Cells	cnn
1.46957e-132	2.08449	0.774	0.71	1.741e-128	Escort Cells	Snoo
1.33816e-141	2.05898	0.707	0.563	1.58532e-137	Escort Cells	nrv1
0	2.0514	0.884	0.424	0	Escort Cells	SPARC
1.22345e-07	2.04299	0.424	0.48	0.00144942	Escort Cells	CG17574
1.28517e-179	2.04094	0.41	0.124	1.52254e-175	Escort Cells	CG9628
2.64628e-24	2.03865	0.349	0.277	3.13505e-20	Escort Cells	CG14995
4.25611e-38	2.03021	0.306	0.191	5.04221e-34	Escort Cells	Sema1a
1.40003e-06	2.0251	0.28	0.279	0.0165862	Escort Cells	pinta
2.89249e-84	2.00679	0.61	0.607	3.42673e-80	Escort Cells	tj
1.25271e-220	1.98352	0.813	0.745	1.48409e-216	Escort Cells	msi
1.93025e-173	1.97565	0.534	0.249	2.28677e-169	Escort Cells	CG3168
3.258e-44	1.96535	0.437	0.338	3.85975e-40	Escort Cells	wgn
2.15445e-14	1.96322	0.299	0.252	2.55238e-10	Escort Cells	Arc2
1.80457e-251	1.94283	0.847	0.815	2.13788e-247	Escort Cells	cic
8.99373e-81	1.92009	0.549	0.414	1.06549e-76	Escort Cells	spi
6.59766e-30	1.91356	0.406	0.338	7.81624e-26	Escort Cells	Bruce
2.76056e-23	1.89383	0.323	0.248	3.27043e-19	Escort Cells	vn
5.62992e-51	1.86405	0.261	0.124	6.66976e-47	Escort Cells	CG32280
5.03054e-45	1.85102	0.312	0.179	5.95968e-41	Escort Cells	Spn88Ea
1.11559e-12	1.84355	0.287	0.241	1.32164e-08	Escort Cells	CG15309
1.42279e-56	1.83758	0.282	0.131	1.68558e-52	Escort Cells	CG10311
2.25563e-24	1.83259	0.398	0.359	2.67225e-20	Escort Cells	RhoL

### Sheet: FSCs + pFCs
p_val	avg_log2FC	pct.1	pct.2	p_val_adj	cluster	gene
0	8.55702	0.494	0.009	0	FSCs + pFCs	CG13403
0	7.20884	0.277	0.005	0	FSCs + pFCs	stan
0	5.92262	0.593	0.037	0	FSCs + pFCs	GILT2
0	5.46584	0.317	0.014	0	FSCs + pFCs	GILT3
0	4.87345	0.474	0.06	0	FSCs + pFCs	Liprin-gamma
0	4.57072	0.33	0.033	0	FSCs + pFCs	CG43341
0	4.18288	0.533	0.054	0	FSCs + pFCs	CG10019
0	4.17549	0.782	0.3	0	FSCs + pFCs	CG13377
0	4.15651	0.296	0.044	0	FSCs + pFCs	cas
0	3.81339	0.748	0.374	0	FSCs + pFCs	Pde8
0	3.67658	0.858	0.143	0	FSCs + pFCs	zfh1
0	3.54201	0.327	0.062	0	FSCs + pFCs	bib
0	3.51801	0.329	0.035	0	FSCs + pFCs	side-VIII
4.852e-270	3.50882	0.25	0.057	5.74816e-266	FSCs + pFCs	qsm
0	3.47661	0.332	0.064	0	FSCs + pFCs	CG12643
0	3.36467	0.503	0.143	0	FSCs + pFCs	sr
0	3.33542	0.582	0.123	0	FSCs + pFCs	Prip
5.03437e-276	3.23063	0.318	0.094	5.96422e-272	FSCs + pFCs	dnt
0	3.198	0.962	0.425	0	FSCs + pFCs	CG1648
0	3.15803	0.972	0.681	0	FSCs + pFCs	CG46339
0	3.14823	0.529	0.126	0	FSCs + pFCs	CG4928
3.16687e-314	3.13876	0.327	0.088	3.7518e-310	FSCs + pFCs	CG14253
0	3.09589	0.547	0.112	0	FSCs + pFCs	CG5390
0	3.07402	0.903	0.402	0	FSCs + pFCs	CG10527
0	3.03069	0.718	0.142	0	FSCs + pFCs	sim
0	3.00383	0.683	0.382	0	FSCs + pFCs	CG31808
1.74571e-132	3.00206	0.432	0.296	2.06814e-128	FSCs + pFCs	nord
0	2.99071	0.606	0.235	0	FSCs + pFCs	pbl
0	2.98666	0.638	0.279	0	FSCs + pFCs	CG9815
0	2.98278	0.36	0.093	0	FSCs + pFCs	Spn42Dd
0	2.97264	0.942	0.702	0	FSCs + pFCs	chrb
7.52937e-179	2.96992	0.342	0.15	8.92004e-175	FSCs + pFCs	CG1136
0	2.94019	0.515	0.142	0	FSCs + pFCs	CG8399
0	2.75102	0.28	0.058	0	FSCs + pFCs	Rgk1
0	2.66938	0.265	0.046	0	FSCs + pFCs	Pgant2
0	2.66701	0.489	0.131	0	FSCs + pFCs	Tep4
6.68539e-198	2.56204	0.492	0.298	7.92018e-194	FSCs + pFCs	CG32982
0	2.55592	0.971	0.376	0	FSCs + pFCs	SPARC
0	2.52443	0.614	0.228	0	FSCs + pFCs	CG8547
1.18533e-270	2.51584	0.349	0.11	1.40426e-266	FSCs + pFCs	CG10311
1.21386e-268	2.50533	0.569	0.347	1.43806e-264	FSCs + pFCs	CG17646
2.84134e-145	2.49131	0.388	0.214	3.36614e-141	FSCs + pFCs	drl
0	2.46938	0.941	0.679	0	FSCs + pFCs	fz2
0	2.46547	0.689	0.309	0	FSCs + pFCs	Pura
0	2.46229	0.985	0.798	0	FSCs + pFCs	how
0	2.42427	0.643	0.316	0	FSCs + pFCs	GstT4
0	2.42217	0.331	0.08	0	FSCs + pFCs	CG42342
1.21998e-204	2.4108	0.509	0.309	1.44531e-200	FSCs + pFCs	CG15771
1.74584e-224	2.38991	0.4	0.17	2.0683e-220	FSCs + pFCs	hop
2.08282e-144	2.38098	0.275	0.11	2.46752e-140	FSCs + pFCs	Cyp6a17
6.4185e-185	2.37811	0.419	0.215	7.604e-181	FSCs + pFCs	Ac13E
0	2.37534	0.754	0.457	0	FSCs + pFCs	mlt
0	2.37508	0.518	0.141	0	FSCs + pFCs	CG13631
2.77885e-228	2.37188	0.562	0.345	3.29211e-224	FSCs + pFCs	spz
0	2.37005	0.758	0.509	0	FSCs + pFCs	18w
8.58126e-198	2.33604	0.315	0.115	1.01662e-193	FSCs + pFCs	KCNQ
0	2.32102	0.812	0.468	0	FSCs + pFCs	Atf3
0	2.27624	0.715	0.458	0	FSCs + pFCs	robo2
0	2.25669	0.515	0.213	0	FSCs + pFCs	alpha-Est9
0	2.25029	0.801	0.575	0	FSCs + pFCs	CG34325
4.38086e-58	2.24575	0.28	0.181	5.19e-54	FSCs + pFCs	comm
3.19669e-156	2.23716	0.433	0.249	3.78712e-152	FSCs + pFCs	Cadps
0	2.21859	0.973	0.765	0	FSCs + pFCs	dally
1.37129e-181	2.20048	0.266	0.087	1.62457e-177	FSCs + pFCs	CG34398
6.60461e-77	2.19225	0.313	0.194	7.82448e-73	FSCs + pFCs	Lapsyn
0	2.19006	0.965	0.832	0	FSCs + pFCs	glec
0	2.16944	0.582	0.265	0	FSCs + pFCs	CG9328
0	2.14042	0.449	0.149	0	FSCs + pFCs	CG33926
9.57786e-183	2.13605	0.29	0.101	1.13469e-178	FSCs + pFCs	ringer
0	2.13327	0.625	0.276	0	FSCs + pFCs	Octalpha2R
1.30491e-222	2.12694	0.472	0.231	1.54593e-218	FSCs + pFCs	Ten-m
4.83432e-247	2.1206	0.61	0.388	5.72722e-243	FSCs + pFCs	Dyrk2
0	2.11909	0.792	0.422	0	FSCs + pFCs	CG30069
1.32883e-265	2.1166	0.271	0.066	1.57426e-261	FSCs + pFCs	jdp
0	2.08791	0.739	0.509	0	FSCs + pFCs	raw
0	2.08573	0.778	0.542	0	FSCs + pFCs	dl
0	2.07706	0.998	0.882	0	FSCs + pFCs	hdc
5.85184e-214	2.04496	0.655	0.531	6.93267e-210	FSCs + pFCs	CG30460
3.38423e-155	2.03944	0.427	0.237	4.00929e-151	FSCs + pFCs	CG18135
1.22494e-74	2.02651	0.395	0.294	1.45118e-70	FSCs + pFCs	Hph
4.00488e-194	2.02555	0.275	0.087	4.74458e-190	FSCs + pFCs	Sur
0	1.99978	0.98	0.843	0	FSCs + pFCs	aop
1.50805e-295	1.99125	0.333	0.087	1.78659e-291	FSCs + pFCs	CG30195
3.1114e-207	1.99112	0.313	0.106	3.68607e-203	FSCs + pFCs	CG32280
6.09586e-233	1.97051	0.593	0.385	7.22177e-229	FSCs + pFCs	csw
6.91692e-323	1.96967	0.317	0.073	8.19447e-319	FSCs + pFCs	Idgf6
0	1.96448	1	0.988	0	FSCs + pFCs	aqz
0	1.95414	0.899	0.757	0	FSCs + pFCs	E(spl)mbeta-HLH
0	1.94136	0.774	0.31	0	FSCs + pFCs	SP1173
3.45627e-121	1.92738	0.552	0.463	4.09464e-117	FSCs + pFCs	CG1640
1.56301e-303	1.91832	0.656	0.43	1.85169e-299	FSCs + pFCs	wb
0	1.90459	0.985	0.72	0	FSCs + pFCs	CG9932
2.79209e-191	1.90138	0.526	0.327	3.30779e-187	FSCs + pFCs	Reph
0	1.90087	0.992	0.899	0	FSCs + pFCs	mbl
8.82874e-211	1.89453	0.567	0.366	1.04594e-206	FSCs + pFCs	trio
0	1.88714	0.529	0.166	0	FSCs + pFCs	CG7378
2.96483e-66	1.87341	0.342	0.236	3.51243e-62	FSCs + pFCs	CG11247
0	1.86984	0.673	0.349	0	FSCs + pFCs	CG13506
0	1.86662	0.92	0.748	0	FSCs + pFCs	CG1572
9.82678e-178	1.8592	0.456	0.257	1.16418e-173	FSCs + pFCs	tsh

### Sheet: Early-Mid FCs
p_val	avg_log2FC	pct.1	pct.2	p_val_adj	cluster	gene
0	5.00499	0.38	0.012	0	Early-Mid FCs	GstE14
0	4.97533	0.635	0.074	0	Early-Mid FCs	sosie
0	4.89076	0.399	0.026	0	Early-Mid FCs	Obp99a
0	4.81741	0.276	0.017	0	Early-Mid FCs	Hesr
0	3.94721	0.398	0.031	0	Early-Mid FCs	CG43156
0	3.92303	0.296	0.034	0	Early-Mid FCs	Obp44a
0	3.54545	0.804	0.112	0	Early-Mid FCs	Six4
0	3.29722	0.595	0.064	0	Early-Mid FCs	CG15822
0	3.26318	0.357	0.042	0	Early-Mid FCs	mid
0	3.05782	0.396	0.04	0	Early-Mid FCs	CG42514
0	2.99778	0.292	0.03	0	Early-Mid FCs	sro
0	2.97028	0.478	0.05	0	Early-Mid FCs	ndl
0	2.91578	0.699	0.145	0	Early-Mid FCs	Cyp18a1
0	2.82424	0.681	0.181	0	Early-Mid FCs	CG11089
0	2.71438	0.536	0.091	0	Early-Mid FCs	CG1628
0	2.67176	0.918	0.466	0	Early-Mid FCs	Sam-S
0	2.65573	0.47	0.068	0	Early-Mid FCs	CG6218
0	2.65526	0.281	0.041	0	Early-Mid FCs	CG42700
0	2.56981	0.335	0.063	0	Early-Mid FCs	CG13101
0	2.42809	0.748	0.205	0	Early-Mid FCs	Oat
0	2.37438	0.681	0.146	0	Early-Mid FCs	a
0	2.33605	0.669	0.106	0	Early-Mid FCs	ELOVL
0	2.3152	0.68	0.139	0	Early-Mid FCs	btsz
0	2.30122	0.598	0.13	0	Early-Mid FCs	klu
0	2.29079	0.701	0.167	0	Early-Mid FCs	br
0	2.28943	0.448	0.093	0	Early-Mid FCs	CG32512
0	2.28647	0.744	0.167	0	Early-Mid FCs	Dl
0	2.26677	0.762	0.159	0	Early-Mid FCs	CG6398
0	2.26534	0.693	0.146	0	Early-Mid FCs	Tmhs
0	2.26215	0.862	0.26	0	Early-Mid FCs	peb
0	2.23554	0.625	0.088	0	Early-Mid FCs	Tsp74F
0	2.2104	0.822	0.272	0	Early-Mid FCs	stg
5.521e-304	2.13846	0.271	0.051	6.54073e-300	Early-Mid FCs	Sk1
0	2.13708	0.49	0.086	0	Early-Mid FCs	CG31176
0	2.13218	0.321	0.068	0	Early-Mid FCs	Asph
0	2.11678	0.438	0.084	0	Early-Mid FCs	CG4797
0	2.09694	0.273	0.042	0	Early-Mid FCs	Cht6
0	2.0635	0.608	0.092	0	Early-Mid FCs	Cad99C
0	1.98777	0.521	0.123	0	Early-Mid FCs	CG1673
0	1.93335	0.37	0.068	0	Early-Mid FCs	geko
0	1.90325	0.298	0.054	0	Early-Mid FCs	CG8303
9.07033e-277	1.88509	0.283	0.068	1.07456e-272	Early-Mid FCs	Claspin
0	1.88265	0.645	0.14	0	Early-Mid FCs	Sobp
1.99791e-313	1.88101	0.274	0.049	2.36692e-309	Early-Mid FCs	CG31121
0	1.87882	0.504	0.137	0	Early-Mid FCs	CG43103
0	1.86837	0.918	0.432	0	Early-Mid FCs	CG3726
1.7626e-254	1.86828	0.259	0.059	2.08815e-250	Early-Mid FCs	CG17119
0	1.8389	0.58	0.166	0	Early-Mid FCs	CG15093
0	1.82074	0.81	0.221	0	Early-Mid FCs	CG34383
0	1.79794	0.408	0.08	0	Early-Mid FCs	Esp
0	1.78351	0.337	0.067	0	Early-Mid FCs	Ect3
0	1.77987	0.425	0.098	0	Early-Mid FCs	ko
0	1.77088	0.353	0.073	0	Early-Mid FCs	Cad86C
0	1.75713	0.429	0.085	0	Early-Mid FCs	Hr38
0	1.73552	0.461	0.119	0	Early-Mid FCs	CG15529
0	1.72294	0.443	0.12	0	Early-Mid FCs	CG42268
0	1.69782	0.704	0.245	0	Early-Mid FCs	CG42336
0	1.69103	0.757	0.205	0	Early-Mid FCs	Fs
4.83111e-262	1.67839	0.287	0.073	5.72342e-258	Early-Mid FCs	CG6785
0	1.67	0.619	0.194	0	Early-Mid FCs	rost
0	1.66822	0.666	0.217	0	Early-Mid FCs	Mp
0	1.66235	0.299	0.049	0	Early-Mid FCs	Inx7
0	1.65975	0.555	0.111	0	Early-Mid FCs	CG7120
0	1.65855	0.94	0.454	0	Early-Mid FCs	ogre
0	1.65371	0.595	0.147	0	Early-Mid FCs	CG13698
4.62177e-234	1.59332	0.462	0.22	5.47541e-230	Early-Mid FCs	ImpL2
0	1.58995	0.482	0.133	0	Early-Mid FCs	Sulf1
5.9791e-259	1.58932	0.284	0.074	7.08344e-255	Early-Mid FCs	CG12288
1.42123e-256	1.58785	0.282	0.072	1.68373e-252	Early-Mid FCs	DNApol-alpha180
1.77648e-305	1.58459	0.374	0.117	2.1046e-301	Early-Mid FCs	insc
0	1.57147	0.574	0.142	0	Early-Mid FCs	Sugb
0	1.54335	0.486	0.15	0	Early-Mid FCs	PCNA
0	1.53769	0.669	0.19	0	Early-Mid FCs	kar
0	1.52354	0.624	0.194	0	Early-Mid FCs	CG17839
0	1.5049	0.551	0.143	0	Early-Mid FCs	CG6175
2.09089e-320	1.50099	0.361	0.103	2.47707e-316	Early-Mid FCs	laza
6.80192e-231	1.50054	0.279	0.08	8.05824e-227	Early-Mid FCs	MCU
1.33412e-35	1.49331	0.436	0.325	1.58053e-31	Early-Mid FCs	Dip-B
0	1.48245	0.401	0.112	0	Early-Mid FCs	r-l
0	1.46995	0.941	0.491	0	Early-Mid FCs	l(1)G0289
0	1.4578	0.703	0.236	0	Early-Mid FCs	CG10623
0	1.45393	0.59	0.167	0	Early-Mid FCs	melt
0	1.44778	0.719	0.309	0	Early-Mid FCs	hoip
0	1.44645	0.722	0.316	0	Early-Mid FCs	Ent2
0	1.44061	0.367	0.077	0	Early-Mid FCs	magu
0	1.43893	0.79	0.299	0	Early-Mid FCs	Trpm
6.64686e-244	1.43509	0.287	0.08	7.87453e-240	Early-Mid FCs	Adk3
0	1.43317	0.813	0.246	0	Early-Mid FCs	RpS5b
0	1.43006	0.832	0.39	0	Early-Mid FCs	Nop60B
0	1.42671	0.74	0.347	0	Early-Mid FCs	CG9953
0	1.42468	0.776	0.309	0	Early-Mid FCs	nop5
0	1.42381	0.434	0.098	0	Early-Mid FCs	CG42806
0	1.41372	0.685	0.226	0	Early-Mid FCs	Pgant9
3.94628e-233	1.40827	0.277	0.077	4.67516e-229	Early-Mid FCs	dgt4
0	1.4061	0.536	0.165	0	Early-Mid FCs	cue
0	1.40018	0.439	0.149	0	Early-Mid FCs	CG12236
0	1.39819	0.472	0.145	0	Early-Mid FCs	Ilp6
0	1.38785	0.403	0.125	0	Early-Mid FCs	CG13384
0	1.37979	0.862	0.407	0	Early-Mid FCs	Gdh
3.13814e-314	1.37302	0.387	0.124	3.71776e-310	Early-Mid FCs	MFS16

### Sheet: Late FCs
p_val	avg_log2FC	pct.1	pct.2	p_val_adj	cluster	gene
1.42598e-197	9.65798	0.982	0.214	1.68936e-193	Late FCs	Vm34Ca
0	9.12828	0.988	0.102	0	Late FCs	Vm26Aa
1.50727e-239	8.82005	0.994	0.177	1.78566e-235	Late FCs	Vm26Ab
0	8.35126	0.865	0.008	0	Late FCs	CG12398
0	7.80868	1	0.103	0	Late FCs	Yp3
0	7.68059	0.812	0.008	0	Late FCs	CG13998
0	7.59363	0.347	0.008	0	Late FCs	Vm32E
0	7.57685	0.912	0.04	0	Late FCs	Vml
0	7.33137	0.453	0.004	0	Late FCs	Vm26Ac
6.26395e-185	7.18844	0.994	0.252	7.4209e-181	Late FCs	Yp1
0	6.81261	0.941	0.057	0	Late FCs	psd
0	5.92706	0.947	0.062	0	Late FCs	wbl
1.75323e-132	5.87494	1	0.44	2.07705e-128	Late FCs	Yp2
2.56682e-261	5.33991	0.965	0.141	3.04091e-257	Late FCs	bond
0	5.29018	0.865	0.038	0	Late FCs	CG10407
0	4.8856	0.494	0.014	0	Late FCs	yellow-k
0	4.85087	0.735	0.033	0	Late FCs	St4
0	4.81336	0.712	0.041	0	Late FCs	CG9449
0	4.71181	0.712	0.038	0	Late FCs	shd
4.76514e-207	4.67199	0.976	0.198	5.64526e-203	Late FCs	CG5326
5.93513e-269	4.60248	0.788	0.075	7.03134e-265	Late FCs	phm
0	4.55039	0.488	0.022	0	Late FCs	CG14301
0	4.45302	0.5	0.02	0	Late FCs	dsb
1.28457e-322	4.43445	0.906	0.088	1.52183e-318	Late FCs	spo
0	4.42394	0.629	0.021	0	Late FCs	Nach
1.23161e-205	4.39474	0.482	0.035	1.45908e-201	Late FCs	pip
1.55687e-252	4.37157	0.935	0.128	1.84443e-248	Late FCs	CG13992
1.31639e-66	4.34165	0.376	0.057	1.55953e-62	Late FCs	dec-1
0	4.30002	0.4	0.01	0	Late FCs	CG9427
8.05497e-173	4.26546	0.918	0.192	9.54272e-169	Late FCs	CG4666
0	4.24078	0.3	0.005	0	Late FCs	CG33946
1.52864e-198	4.0911	0.941	0.167	1.81098e-194	Late FCs	CG7675
4.6677e-217	3.96865	0.965	0.157	5.52983e-213	Late FCs	Iris
3.79622e-124	3.93538	0.994	0.484	4.49738e-120	Late FCs	SsRbeta
0	3.91235	0.482	0.02	0	Late FCs	CNT2
3.65091e-211	3.84098	0.253	0.008	4.32524e-207	Late FCs	CG43248
2.66535e-117	3.73829	0.982	0.488	3.15764e-113	Late FCs	CG5885
2.03174e-222	3.72934	0.653	0.058	2.40701e-218	Late FCs	Hr4
2.28933e-212	3.48482	0.771	0.09	2.71217e-208	Late FCs	Ugalt
7.05331e-114	3.44403	1	0.651	8.35606e-110	Late FCs	l(1)G0320
5.71722e-117	3.42844	0.994	0.554	6.77319e-113	Late FCs	Sec61alpha
1.10637e-220	3.41993	0.753	0.082	1.31072e-216	Late FCs	CG33169
1.11815e-154	3.38635	0.959	0.229	1.32467e-150	Late FCs	CG11200
6.93429e-116	3.28788	0.976	0.44	8.21505e-112	Late FCs	TRAM
0	3.28622	0.859	0.069	0	Late FCs	CG10936
5.05111e-110	3.24326	0.994	0.641	5.98405e-106	Late FCs	Tapdelta
1.14816e-280	3.22389	0.482	0.024	1.36022e-276	Late FCs	CG14830
3.45083e-124	3.22091	0.976	0.364	4.0882e-120	Late FCs	CG5112
2.22226e-166	3.21212	0.429	0.033	2.63272e-162	Late FCs	slbo
4.58032e-137	3.20676	0.965	0.24	5.4263e-133	Late FCs	CG31869
1.61883e-231	3.1808	0.747	0.074	1.91782e-227	Late FCs	CG34120
7.28767e-112	3.14122	0.982	0.49	8.6337e-108	Late FCs	Spp
1.09183e-99	3.11744	0.271	0.021	1.2935e-95	Late FCs	Cad88C
1.85981e-187	3.08884	0.776	0.099	2.20332e-183	Late FCs	sad
2.97423e-90	3.0857	0.965	0.605	3.52357e-86	Late FCs	Sec61gamma
9.54766e-103	3.07509	0.994	0.617	1.13111e-98	Late FCs	Rtnl1
4.51615e-195	2.94556	0.794	0.099	5.35028e-191	Late FCs	CG34348
1.9572e-108	2.92017	0.994	0.578	2.3187e-104	Late FCs	twr
8.59416e-228	2.90561	0.659	0.057	1.01815e-223	Late FCs	oxt
3.69836e-125	2.86147	0.935	0.272	4.38144e-121	Late FCs	CG8320
1.06609e-85	2.84608	0.965	0.664	1.263e-81	Late FCs	Sec61beta
7.20328e-166	2.8133	0.753	0.104	8.53372e-162	Late FCs	CG10184
1.29015e-160	2.77899	0.653	0.079	1.52844e-156	Late FCs	CG33099
1.18252e-177	2.76704	0.782	0.104	1.40093e-173	Late FCs	CG11378
4.17966e-141	2.76638	0.953	0.244	4.95165e-137	Late FCs	Qsox1
3.93424e-105	2.76514	0.982	0.527	4.66089e-101	Late FCs	CG17271
1.68859e-103	2.72944	0.282	0.022	2.00047e-99	Late FCs	Sans
1.64532e-104	2.72932	0.982	0.55	1.94921e-100	Late FCs	Spase25
6.40212e-132	2.71075	0.582	0.074	7.58459e-128	Late FCs	CG9706
2.68611e-93	2.7004	0.994	0.463	3.18224e-89	Late FCs	CG2918
1.67572e-106	2.65486	0.806	0.191	1.98523e-102	Late FCs	Cht6
6.16948e-130	2.65128	0.924	0.21	7.30899e-126	Late FCs	CG8303
9.10671e-176	2.61257	0.835	0.126	1.07887e-171	Late FCs	nemy
1.28392e-154	2.61218	0.782	0.12	1.52106e-150	Late FCs	CG7011
6.27282e-143	2.56903	0.712	0.102	7.43141e-139	Late FCs	Pgant6
2.80459e-96	2.53912	0.982	0.469	3.32259e-92	Late FCs	ergic53
2.42042e-97	2.53612	0.912	0.329	2.86747e-93	Late FCs	Spase12
1.24641e-121	2.52853	0.859	0.193	1.47663e-117	Late FCs	CG5862
4.03585e-103	2.52189	0.959	0.397	4.78127e-99	Late FCs	loj
1.42467e-108	2.52161	1	0.797	1.6878e-104	Late FCs	Pdi
5.0942e-85	2.51969	0.771	0.222	6.0351e-81	Late FCs	Uba5
1.6011e-41	2.46586	0.406	0.095	1.89682e-37	Late FCs	tyn
2.51707e-94	2.43533	0.976	0.563	2.98197e-90	Late FCs	Manf
6.2875e-117	2.42574	0.853	0.199	7.4488e-113	Late FCs	Grasp65
5.97903e-135	2.42134	0.835	0.155	7.08336e-131	Late FCs	CG5367
9.27687e-93	2.41237	0.959	0.486	1.09903e-88	Late FCs	eca
2.02956e-97	2.40801	0.976	0.491	2.40442e-93	Late FCs	Ostgamma
1.62105e-94	2.39851	0.988	0.681	1.92046e-90	Late FCs	ERp60
1.84507e-88	2.38747	0.947	0.491	2.18586e-84	Late FCs	CaBP1
3.21832e-97	2.38211	0.982	0.427	3.81274e-93	Late FCs	CrebA
8.84917e-98	2.35328	1	0.78	1.04836e-93	Late FCs	Hsc70-3
5.24619e-151	2.33481	0.853	0.146	6.21516e-147	Late FCs	CG2003
1.21358e-86	2.29634	0.906	0.352	1.43772e-82	Late FCs	Stt3B
4.3026e-138	2.29599	0.741	0.111	5.09729e-134	Late FCs	Pgant7
6.83852e-114	2.25889	0.753	0.145	8.1016e-110	Late FCs	sel
8.70515e-87	2.22139	0.976	0.642	1.0313e-82	Late FCs	bai
9.15701e-58	2.20706	0.959	0.693	1.08483e-53	Late FCs	CG32276
1.33832e-81	2.18375	0.988	0.451	1.58551e-77	Late FCs	Gp93
1.54247e-169	2.16607	0.312	0.017	1.82737e-165	Late FCs	alpha-Est7
6.80666e-94	2.16538	0.835	0.206	8.06385e-90	Late FCs	ana

### Sheet: Muscle
p_val	avg_log2FC	pct.1	pct.2	p_val_adj	cluster	gene
0	8.72862	0.745	0.012	0	Muscle	disco-r
0	8.52924	0.756	0.013	0	Muscle	Neurochondrin
0	8.42165	0.445	0.005	0	Muscle	Neto
0	8.39286	0.873	0.019	0	Muscle	CG5023
0	8.39272	0.697	0.019	0	Muscle	CG43373
0	8.31104	0.507	0.007	0	Muscle	RhoGAP102A
0	8.18769	0.434	0.006	0	Muscle	Trpgamma
0	8.18262	0.545	0.011	0	Muscle	l(2)efl
0	8.08174	0.28	0.006	0	Muscle	CG32085
0	8.06698	0.926	0.049	0	Muscle	Mp20
0	7.86686	0.597	0.022	0	Muscle	Tdc1
0	7.76905	0.954	0.059	0	Muscle	Mhc
0	7.75445	0.945	0.059	0	Muscle	Act57B
0	7.64664	0.992	0.086	0	Muscle	up
0	7.63644	0.963	0.05	0	Muscle	wupA
0	7.62815	0.597	0.012	0	Muscle	Ktl
0	7.58091	0.466	0.015	0	Muscle	Pdfr
0	7.50723	0.568	0.01	0	Muscle	tn
0	7.42978	0.729	0.022	0	Muscle	CG45076
0	7.41161	0.73	0.05	0	Muscle	Mlp60A
0	7.40299	0.669	0.021	0	Muscle	CG5177
0	7.34964	0.804	0.036	0	Muscle	CG5597
0	7.32858	0.947	0.086	0	Muscle	Mlc2
0	7.30798	0.525	0.012	0	Muscle	Nrx-1
0	7.22892	0.954	0.071	0	Muscle	CG5612
0	7.18877	0.834	0.043	0	Muscle	bru3
0	7.14279	0.904	0.054	0	Muscle	Tm2
0	7.12738	0.255	0.004	0	Muscle	CG13920
0	7.12303	0.579	0.022	0	Muscle	OtopLa
0	7.1069	0.34	0.005	0	Muscle	NfI
0	7.01429	0.416	0.008	0	Muscle	Shab
0	6.96717	0.399	0.014	0	Muscle	CG18304
0	6.96326	0.817	0.032	0	Muscle	Mlc1
0	6.94667	0.714	0.03	0	Muscle	Prm
0	6.9142	0.263	0.005	0	Muscle	hb
0	6.89405	0.864	0.066	0	Muscle	Mf
0	6.8435	0.964	0.081	0	Muscle	bt
0	6.83526	0.982	0.119	0	Muscle	TpnC73F
0	6.81796	0.402	0.017	0	Muscle	CG34396
0	6.79544	0.52	0.017	0	Muscle	shakB
0	6.79519	0.61	0.017	0	Muscle	Pkcdelta
0	6.76833	0.532	0.043	0	Muscle	Pde1c
0	6.75879	0.598	0.018	0	Muscle	CG42450
0	6.72366	0.39	0.011	0	Muscle	Pxn
0	6.67549	0.602	0.025	0	Muscle	CG45078
0	6.65145	0.487	0.024	0	Muscle	mspo
0	6.62665	0.534	0.015	0	Muscle	CG14687
0	6.59618	0.886	0.044	0	Muscle	Zasp66
0	6.56503	0.286	0.007	0	Muscle	RIC-3
0	6.54537	0.398	0.023	0	Muscle	disco
0	6.4733	0.283	0.018	0	Muscle	CG30334
0	6.43496	0.539	0.027	0	Muscle	Ca-alpha1T
0	6.32401	0.578	0.019	0	Muscle	Ca-Ma2d
0	6.27734	0.532	0.023	0	Muscle	Act87E
0	6.27412	0.47	0.015	0	Muscle	CG6329
0	6.24281	0.732	0.033	0	Muscle	nrm
0	6.24213	0.592	0.023	0	Muscle	sals
0	6.23128	0.276	0.01	0	Muscle	Nep3
0	6.1531	0.362	0.014	0	Muscle	qvr
0	6.13925	0.714	0.06	0	Muscle	CG33521
0	6.13012	0.343	0.017	0	Muscle	sqa
0	6.11276	0.305	0.027	0	Muscle	CG3630
0	6.10339	0.419	0.044	0	Muscle	Stacl
0	6.05732	0.527	0.032	0	Muscle	CG45002
0	6.03874	0.253	0.009	0	Muscle	CG31323
0	6.02176	0.504	0.022	0	Muscle	CG43897
0	5.95711	0.43	0.025	0	Muscle	Mlp84B
0	5.94974	0.423	0.02	0	Muscle	CG31140
0	5.94322	0.338	0.029	0	Muscle	eEF1alpha2
0	5.85571	0.356	0.024	0	Muscle	Ldsdh1
0	5.8458	0.564	0.029	0	Muscle	Ppn
0	5.82844	0.958	0.198	0	Muscle	sls
0	5.81926	0.562	0.027	0	Muscle	Rgk3
0	5.73506	0.336	0.029	0	Muscle	CG33143
0	5.68002	0.385	0.027	0	Muscle	Rbp9
0	5.67402	0.442	0.048	0	Muscle	TrissinR
0	5.6496	0.349	0.035	0	Muscle	Nna1
0	5.64751	0.535	0.054	0	Muscle	NetB
0	5.58486	0.567	0.043	0	Muscle	SK
0	5.56641	0.831	0.173	0	Muscle	Pka-C3
0	5.56399	0.725	0.065	0	Muscle	Ih
2.20395e-312	5.54315	0.446	0.102	2.61102e-308	Muscle	Pde9
0	5.46831	0.419	0.014	0	Muscle	Ca-alpha1D
0	5.44956	0.32	0.039	0	Muscle	Obp18a
0	5.44766	0.5	0.067	0	Muscle	Eip63F-1
0	5.39481	0.551	0.035	0	Muscle	CG9626
0	5.28714	0.344	0.053	0	Muscle	CG6282
0	5.25193	0.913	0.128	0	Muscle	CG1674
0	5.20673	0.691	0.06	0	Muscle	Tsp42Eg
0	5.19974	0.375	0.062	0	Muscle	Con
0	5.1864	0.343	0.046	0	Muscle	Kal1
0	5.13171	0.51	0.056	0	Muscle	htl
0	5.05147	0.289	0.019	0	Muscle	alpha-Est8
0	4.99375	0.475	0.021	0	Muscle	Nlg1
0	4.97784	0.276	0.015	0	Muscle	CG32599
0	4.97656	0.316	0.018	0	Muscle	Spn31A
0	4.9338	0.8	0.123	0	Muscle	Ten-a
0	4.92229	0.471	0.039	0	Muscle	Ca-beta
0	4.87304	0.402	0.031	0	Muscle	hth
0	4.82905	0.257	0.02	0	Muscle	meng

### Sheet: Immune
p_val	avg_log2FC	pct.1	pct.2	p_val_adj	cluster	gene
0	8.50422	0.316	0.016	0	Immune	CG7443
0	7.60757	0.48	0.006	0	Immune	CG32032
0	7.58374	0.51	0.022	0	Immune	Phk-3
0	7.36975	0.862	0.059	0	Immune	CG8369
0	7.29752	0.377	0.008	0	Immune	CAH9
0	7.23802	0.702	0.039	0	Immune	Idgf4
0	7.0562	0.294	0.005	0	Immune	AttA
0	7.03622	0.278	0.004	0	Immune	AttB
0	6.94376	0.396	0.005	0	Immune	Spn43Ab
6.21748e-43	6.84921	0.284	0.133	7.36585e-39	Immune	CG43134
0	6.72288	0.926	0.26	0	Immune	vir-1
0	6.67976	0.253	0.016	0	Immune	EbpIII
0	6.59573	0.355	0.007	0	Immune	CG15096
0	6.52278	0.42	0.01	0	Immune	Cyp4d8
0	6.26985	0.254	0.004	0	Immune	CG16743
0	6.24196	0.47	0.013	0	Immune	CG15394
0	6.18642	0.731	0.02	0	Immune	abd-A
0	5.92571	0.624	0.014	0	Immune	nec
0	5.75354	0.393	0.017	0	Immune	retn
3.07329e-254	5.74336	0.259	0.029	3.64092e-250	Immune	Jheh3
0	5.61703	0.627	0.057	0	Immune	Msr-110
0	5.56258	0.286	0.012	0	Immune	CG10226
0	5.52207	0.698	0.046	0	Immune	QC
0	5.44067	0.371	0.017	0	Immune	Drip
0	5.4147	0.444	0.021	0	Immune	CG9691
0	5.37798	0.313	0.007	0	Immune	CG3505
0	5.31018	0.322	0.009	0	Immune	CG14196
0	5.19607	0.362	0.044	0	Immune	Alp4
0	5.15728	0.265	0.015	0	Immune	CG7497
0	5.0883	0.26	0.015	0	Immune	CG1358
0	5.04736	0.433	0.028	0	Immune	Ance
0	5.03819	0.433	0.013	0	Immune	Spn77Ba
0	4.86854	0.509	0.019	0	Immune	CG17919
0	4.81371	0.453	0.029	0	Immune	CG12880
0	4.77795	0.627	0.051	0	Immune	Octbeta2R
0	4.65546	0.508	0.036	0	Immune	Tsp42Ej
0	4.55195	0.759	0.229	0	Immune	Qsox1
0	4.52467	0.523	0.055	0	Immune	Dro
0	4.48551	0.749	0.079	0	Immune	Idgf6
0	4.41322	0.303	0.021	0	Immune	Nepl21
0	4.36138	0.572	0.054	0	Immune	CG31313
0	4.27878	0.699	0.163	0	Immune	CG6006
0	4.2783	0.513	0.019	0	Immune	NimB2
0	4.26219	0.254	0.011	0	Immune	CG33494
0	4.14179	0.463	0.03	0	Immune	atilla
0	4.10805	0.396	0.024	0	Immune	CG5397
0	4.10461	0.316	0.031	0	Immune	LpR1
0	4.07535	0.354	0.015	0	Immune	Poxm
0	4.04088	0.739	0.084	0	Immune	CG30197
0	3.99282	0.872	0.28	0	Immune	MtnA
0	3.99076	0.931	0.508	0	Immune	CG6357
1.38377e-220	3.98044	0.497	0.133	1.63935e-216	Immune	Spn27A
0	3.95606	0.751	0.127	0	Immune	Tsp42El
2.50584e-226	3.94629	0.298	0.043	2.96866e-222	Immune	CG3770
0	3.9425	0.451	0.026	0	Immune	ham
0	3.91033	0.563	0.048	0	Immune	Tsp42Ei
0	3.79644	0.315	0.029	0	Immune	CG4607
5.55386e-129	3.77006	0.457	0.176	6.57966e-125	Immune	CG31997
6.66373e-87	3.76719	0.324	0.115	7.89452e-83	Immune	CG18273
9.79746e-200	3.75855	0.26	0.037	1.16071e-195	Immune	CG6126
0	3.75779	0.305	0.024	0	Immune	CG4822
1.09816e-145	3.67195	0.26	0.049	1.30099e-141	Immune	CG13299
0	3.66925	0.315	0.029	0	Immune	stumps
2.23446e-287	3.6646	0.84	0.483	2.64716e-283	Immune	Best2
7.82315e-274	3.6243	0.26	0.026	9.26809e-270	Immune	CG7778
0	3.58796	0.731	0.172	0	Immune	Tsp42Ed
0	3.56089	0.305	0.022	0	Immune	modSP
0	3.55988	0.661	0.157	0	Immune	Tep4
0	3.55289	0.466	0.067	0	Immune	CG8740
5.15116e-251	3.52862	0.777	0.391	6.10257e-247	Immune	mfas
3.02775e-164	3.52171	0.302	0.06	3.58697e-160	Immune	CG5273
1.35634e-59	3.48211	0.445	0.268	1.60686e-55	Immune	beat-IIIc
1.72819e-267	3.47466	0.897	0.557	2.04738e-263	Immune	Arc1
0	3.47265	0.378	0.031	0	Immune	CG3746
0	3.42669	0.451	0.05	0	Immune	CG4269
0	3.42623	0.758	0.189	0	Immune	CG9336
2.96439e-323	3.40734	0.341	0.038	3.51192e-319	Immune	CG7091
0	3.38845	0.393	0.035	0	Immune	CG17278
6.83824e-125	3.35239	0.268	0.06	8.10127e-121	Immune	CG31344
8.8573e-264	3.31947	0.646	0.208	1.04932e-259	Immune	Tie
3.48804e-113	3.27394	0.388	0.134	4.13228e-109	Immune	Trim9
4.53457e-301	3.26522	0.845	0.424	5.37211e-297	Immune	Argk
0	3.23409	0.957	0.311	0	Immune	CG44325
8.49904e-202	3.21369	0.555	0.172	1.00688e-197	Immune	Spn88Ea
1.11243e-250	3.1967	0.401	0.072	1.31789e-246	Immune	Gs2
1.34798e-242	3.18574	0.32	0.046	1.59695e-238	Immune	Itgbn
0	3.16487	0.388	0.046	0	Immune	Ugt301D1
0	3.11823	0.671	0.091	0	Immune	Irc
0	3.11097	0.418	0.044	0	Immune	CG34445
1.51295e-220	3.08261	0.265	0.034	1.7924e-216	Immune	CG4393
0	3.0725	0.431	0.05	0	Immune	Cyp9f2
1.21688e-135	3.01011	0.275	0.058	1.44164e-131	Immune	CG7860
0	2.99651	0.48	0.05	0	Immune	CG42808
0	2.98597	0.425	0.052	0	Immune	CG30285
3.8959e-193	2.97398	0.676	0.306	4.61547e-189	Immune	Treh
3.04859e-122	2.95737	0.402	0.135	3.61167e-118	Immune	ClC-b
1.07913e-263	2.95403	0.802	0.35	1.27845e-259	Immune	SP1173
0	2.91248	0.689	0.181	0	Immune	NLaz
9.51212e-126	2.90362	0.741	0.55	1.1269e-121	Immune	Ptp10D
4.29646e-216	2.8974	0.722	0.345	5.09001e-212	Immune	ifc

### Sheet: Spermatheca
p_val	avg_log2FC	pct.1	pct.2	p_val_adj	cluster	gene
0	9.91597	0.438	0.001	0	Spermatheca	Sox21a
0	8.81966	0.26	0.001	0	Spermatheca	CG33301
0	8.64709	0.431	0.001	0	Spermatheca	Sox100B
0	8.56238	0.264	0.003	0	Spermatheca	CG42833
0	8.53933	0.369	0.018	0	Spermatheca	CG13323
0	8.52449	0.525	0.006	0	Spermatheca	CG45061
0	8.44557	0.285	0.001	0	Spermatheca	CG8952
0	8.44018	0.319	0.002	0	Spermatheca	CG13102
0	8.33322	0.317	0.006	0	Spermatheca	lectin-37Da
0	8.22687	0.287	0.001	0	Spermatheca	CG11318
0	8.20758	0.559	0.045	0	Spermatheca	CG12780
0	8.13173	0.298	0.008	0	Spermatheca	CG31272
0	8.11914	0.263	0.021	0	Spermatheca	CG33258
0	8.06576	0.579	0.007	0	Spermatheca	CG45060
0	8.04883	0.39	0.001	0	Spermatheca	CG34236
0	7.99946	0.429	0.041	0	Spermatheca	LysX
0	7.99759	0.645	0.024	0	Spermatheca	CG43349
0	7.96877	0.258	0.001	0	Spermatheca	Phae1
0	7.94706	0.336	0.004	0	Spermatheca	CG32695
0	7.89365	0.397	0.029	0	Spermatheca	Ag5r
0	7.86426	0.587	0.002	0	Spermatheca	CG18745
0	7.83869	0.324	0.031	0	Spermatheca	Alp2
0	7.81607	0.666	0.017	0	Spermatheca	CG5011
0	7.80667	0.277	0.006	0	Spermatheca	CG33514
0	7.76312	0.471	0.016	0	Spermatheca	CG12974
0	7.71486	0.367	0.001	0	Spermatheca	CG18747
0	7.70965	0.327	0.001	0	Spermatheca	CG13488
0	7.67408	0.386	0.008	0	Spermatheca	CG42825
0	7.60403	0.284	0.004	0	Spermatheca	lectin-37Db
0	7.60046	0.376	0.002	0	Spermatheca	CG16898
1.33567e-239	7.59502	0.355	0.064	1.58237e-235	Spermatheca	CG42807
0	7.59189	0.257	0.015	0	Spermatheca	CG14245
0	7.57179	0.571	0.003	0	Spermatheca	CG18480
0	7.49742	0.749	0.009	0	Spermatheca	Decay
0	7.47592	0.271	0.005	0	Spermatheca	fiz
0	7.44594	0.263	0.004	0	Spermatheca	CG30090
0	7.44079	0.277	0.008	0	Spermatheca	Cht4
0	7.3976	0.723	0.017	0	Spermatheca	CG34198
0	7.3212	0.465	0.003	0	Spermatheca	CG32115
0	7.27281	0.373	0.017	0	Spermatheca	Mur29B
0	7.27255	0.267	0.003	0	Spermatheca	CG3699
0	7.27125	0.342	0.002	0	Spermatheca	CG43064
0	7.21453	0.257	0.002	0	Spermatheca	CG32107
0	7.21219	0.305	0.002	0	Spermatheca	Takl1
0	7.13626	0.307	0.002	0	Spermatheca	CG7992
0	7.11898	0.417	0.002	0	Spermatheca	CG18748
0	7.10982	0.352	0.003	0	Spermatheca	CG5819
0	7.07551	0.649	0.015	0	Spermatheca	CG13482
0	7.03714	0.336	0.007	0	Spermatheca	Tsp42Er
0	6.97739	0.377	0.01	0	Spermatheca	CG12824
0	6.96026	0.414	0.021	0	Spermatheca	Damm
0	6.95998	0.401	0.003	0	Spermatheca	CG10086
0	6.94271	0.574	0.007	0	Spermatheca	CG3987
0	6.92886	0.737	0.01	0	Spermatheca	fkh
0	6.8984	0.376	0.003	0	Spermatheca	CG18635
0	6.87425	0.359	0.01	0	Spermatheca	CG11878
0	6.84998	0.302	0.012	0	Spermatheca	CG15423
0	6.80236	0.324	0.011	0	Spermatheca	CG9498
0	6.80176	0.356	0.005	0	Spermatheca	Oatp33Eb
0	6.79046	0.343	0.01	0	Spermatheca	CG43348
0	6.71379	0.735	0.016	0	Spermatheca	CG13704
0	6.68031	0.612	0.019	0	Spermatheca	Tsp2A
0	6.64784	0.709	0.012	0	Spermatheca	CG5096
0	6.63905	0.421	0.019	0	Spermatheca	CG15152
0	6.63562	0.266	0.016	0	Spermatheca	smp-30
0	6.62361	0.869	0.131	0	Spermatheca	CG5399
0	6.5856	0.573	0.021	0	Spermatheca	CG12825
0	6.55199	0.256	0.005	0	Spermatheca	Cyp9b2
0	6.51542	0.37	0.007	0	Spermatheca	CG12963
0	6.51311	0.385	0.008	0	Spermatheca	CG1246
0	6.49071	0.274	0.004	0	Spermatheca	CG9119
0	6.42617	0.451	0.004	0	Spermatheca	GATAe
0	6.40177	0.309	0.006	0	Spermatheca	Ctr1B
0	6.37814	0.769	0.039	0	Spermatheca	Tsp29Fb
0	6.37049	0.498	0.008	0	Spermatheca	Whamy
0	6.25427	0.502	0.006	0	Spermatheca	CG15126
0	6.22932	0.733	0.011	0	Spermatheca	Tsp29Fa
0	6.16017	0.26	0.019	0	Spermatheca	CG30016
0	6.09595	0.457	0.013	0	Spermatheca	mesh
0	6.0924	0.734	0.027	0	Spermatheca	CG30424
0	6.04683	0.313	0.015	0	Spermatheca	CG10352
0	6.02131	0.305	0.009	0	Spermatheca	mex1
0	5.95343	0.557	0.046	0	Spermatheca	CG9568
0	5.94644	0.358	0.008	0	Spermatheca	drm
0	5.90291	0.272	0.006	0	Spermatheca	CG34176
0	5.8962	0.367	0.012	0	Spermatheca	upd2
0	5.88524	0.366	0.008	0	Spermatheca	p38c
0	5.80786	0.536	0.067	0	Spermatheca	CG13315
0	5.7896	0.312	0.009	0	Spermatheca	beat-IIa
0	5.74859	0.478	0.018	0	Spermatheca	CG9380
0	5.73503	0.288	0.013	0	Spermatheca	Ndae1
0	5.71094	0.381	0.014	0	Spermatheca	Cyp6a14
0	5.67182	0.322	0.005	0	Spermatheca	CG9981
0	5.61732	0.511	0.02	0	Spermatheca	CG44008
0	5.61228	0.611	0.064	0	Spermatheca	Ssk
0	5.61189	0.644	0.005	0	Spermatheca	CG4781
0	5.59854	0.436	0.028	0	Spermatheca	Tsp42Ec
0	5.51952	0.387	0.013	0	Spermatheca	CG44014
0	5.50805	0.368	0.008	0	Spermatheca	CG13284
0	5.50775	0.673	0.027	0	Spermatheca	Lfg

### Sheet: Neurons
p_val	avg_log2FC	pct.1	pct.2	p_val_adj	cluster	gene
0	14.6308	0.468	0.006	0	Neurons	AstA
0	14.135	0.532	0	0	Neurons	CG10301
0	14.0685	0.351	0.001	0	Neurons	CG34386
0	13.9593	0.675	0.001	0	Neurons	CCHa1
0	13.9191	0.455	0.001	0	Neurons	ppk17
0	13.8116	0.455	0.004	0	Neurons	AstC
0	12.1205	0.662	0.015	0	Neurons	Orcokinin
0	11.7737	0.857	0.007	0	Neurons	CG4577
0	11.7485	0.403	0.002	0	Neurons	CG7191
0	11.4771	0.364	0.001	0	Neurons	igl
0	11.2952	0.636	0	0	Neurons	CG31345
0	11.2834	0.39	0.002	0	Neurons	CG17778
0	11.0945	0.39	0.003	0	Neurons	nAChRalpha5
0	11.067	0.312	0.002	0	Neurons	Mal-A3
0	10.8074	0.883	0.016	0	Neurons	IA-2
0	10.6153	0.338	0.003	0	Neurons	Syt1
0	10.4786	0.338	0.001	0	Neurons	Fer1
0	10.4099	0.779	0.013	0	Neurons	pros
0	10.2604	0.61	0.002	0	Neurons	amon
0	10.2593	0.26	0	0	Neurons	CG43207
0	10.2126	0.299	0.001	0	Neurons	CG11317
0	10.1901	0.286	0.001	0	Neurons	hbn
0	10.1486	0.364	0	0	Neurons	CG6184
0	10.1461	0.961	0.008	0	Neurons	nrv3
0	10.0556	0.286	0.002	0	Neurons	CG42594
0	9.96689	0.779	0.008	0	Neurons	Pal2
0	9.89126	0.779	0.004	0	Neurons	Rim
0	9.62001	0.61	0.001	0	Neurons	VhaM9.7-a
0	9.33836	0.675	0.006	0	Neurons	Appl
0	9.28288	0.766	0.006	0	Neurons	cac
0	9.05677	0.494	0.003	0	Neurons	Actbeta
0	9.01519	0.753	0.004	0	Neurons	7B2
0	8.89876	0.26	0.001	0	Neurons	CG3955
0	8.77221	0.61	0.004	0	Neurons	CG44247
0	8.70723	0.442	0.004	0	Neurons	CngA
0	8.69599	0.519	0.005	0	Neurons	Mal-A2
0	8.6026	0.351	0.002	0	Neurons	CG17570
0	8.5805	0.403	0.004	0	Neurons	stj
0	8.57194	0.286	0.002	0	Neurons	Rab26
0	8.54508	0.325	0.002	0	Neurons	GABA-B-R1
0	8.50351	0.766	0.01	0	Neurons	CG13928
0	8.50027	0.727	0.008	0	Neurons	brp
0	8.3	0.662	0.019	0	Neurons	unc-13-4A
0	8.27165	0.351	0.001	0	Neurons	CG42795
0	8.09207	0.519	0.011	0	Neurons	CG42249
0	8.00277	0.468	0.003	0	Neurons	CG12194
0	7.98992	0.558	0.004	0	Neurons	Frq1
0	7.90446	0.506	0.007	0	Neurons	Rab3-GEF
0	7.80001	0.494	0.004	0	Neurons	CanB
2.63263e-283	7.76329	0.26	0.003	3.11887e-279	Neurons	Cyp4ad1
0	7.73534	0.519	0.005	0	Neurons	CG18744
0	7.71674	0.286	0.002	0	Neurons	CG9368
0	7.53345	0.623	0.009	0	Neurons	CG10300
0	7.46579	0.299	0.003	0	Neurons	CG32053
0	7.39648	0.403	0.003	0	Neurons	Rbp
0	7.38776	0.584	0.011	0	Neurons	Rab3
0	7.34587	0.805	0.03	0	Neurons	nSyb
1.98972e-241	7.22712	0.377	0.008	2.35722e-237	Neurons	jus
1.432e-260	7.18245	0.26	0.003	1.69649e-256	Neurons	dpr19
1.03751e-177	7.15535	0.403	0.013	1.22913e-173	Neurons	Ggamma30A
0	7.12067	0.416	0.005	0	Neurons	DopEcR
0	7.10561	0.662	0.015	0	Neurons	CG13086
9.82427e-287	7.06919	0.26	0.003	1.16388e-282	Neurons	GstZ2
0	7.00315	0.597	0.015	0	Neurons	Sytbeta
0	6.916	0.416	0.005	0	Neurons	CG6495
7.01899e-173	6.87843	0.286	0.007	8.3154e-169	Neurons	Teh2
1.52286e-169	6.81297	0.26	0.006	1.80414e-165	Neurons	CG11453
0	6.77615	0.779	0.026	0	Neurons	CG44014
1.21331e-106	6.7305	0.26	0.009	1.43741e-102	Neurons	klg
0	6.72768	0.792	0.028	0	Neurons	CG4781
1.49506e-267	6.71758	0.442	0.01	1.7712e-263	Neurons	GstD5
9.04467e-242	6.6762	0.351	0.007	1.07152e-237	Neurons	CG18265
2.32582e-221	6.67531	0.364	0.008	2.7554e-217	Neurons	Mdr50
1.07241e-136	6.65208	0.286	0.009	1.27048e-132	Neurons	Kaz-m1
2.07266e-253	6.64011	0.364	0.007	2.45548e-249	Neurons	CG40498
2.32983e-147	6.63989	0.39	0.015	2.76015e-143	Neurons	Hs3st-A
3.07435e-308	6.56131	0.273	0.003	3.64218e-304	Neurons	Sodh-1
2.09283e-122	6.561	0.442	0.024	2.47937e-118	Neurons	CG2930
2.71445e-161	6.55205	0.688	0.047	3.21581e-157	Neurons	CG42541
0	6.53294	0.792	0.016	0	Neurons	Sytalpha
3.08763e-137	6.51239	0.273	0.008	3.65792e-133	Neurons	Ptx1
4.99515e-194	6.50173	0.273	0.005	5.91776e-190	Neurons	CG32547
1.78125e-239	6.45527	0.597	0.023	2.11024e-235	Neurons	Pepck2
1.2611e-231	6.44086	0.455	0.013	1.49402e-227	Neurons	gas
5.06557e-233	6.4031	0.273	0.004	6.00118e-229	Neurons	pHCl-1
0	6.38572	0.351	0.004	0	Neurons	CG13248
3.67441e-113	6.37479	0.675	0.065	4.35307e-109	Neurons	CG9568
2.38691e-19	6.37448	0.636	0.278	2.82777e-15	Neurons	blot
3.90247e-222	6.37408	0.364	0.008	4.62326e-218	Neurons	tinc
2.98809e-165	6.37061	0.286	0.007	3.53999e-161	Neurons	sens-2
1.14783e-236	6.33181	0.532	0.018	1.35984e-232	Neurons	X11Lbeta
0	6.31085	0.675	0.014	0	Neurons	CG34176
3.97048e-137	6.29664	0.299	0.009	4.70383e-133	Neurons	Gabat
1.48709e-231	6.29263	0.74	0.037	1.76175e-227	Neurons	CG15422
2.0882e-237	6.27291	0.571	0.021	2.4739e-233	Neurons	fa2h
2.09135e-210	6.24194	0.455	0.014	2.47762e-206	Neurons	Traf-like
1.76213e-175	6.23639	0.299	0.007	2.08759e-171	Neurons	CG32054
1.28626e-146	6.22521	0.455	0.021	1.52383e-142	Neurons	CG32683
0	6.2131	0.351	0.004	0	Neurons	CG13492
1.82555e-215	6.21246	0.364	0.009	2.16273e-211	Neurons	CG30411
