## Supplementary material for "A decline in follicle cell function is a major driver of *Drosophila* ovarian aging": List of whole ovary DEGs

Gene	avg_log2FC	p_val_adj
Vm34Ca	-4.91316797613177	0
mt:ND1	-0.820834822027277	0
mt:CoI	-0.874626223925837	0
mt:CoII	-0.82395617297103	0
mt:ATPase6	-0.870644706864918	0
mt:CoIII	-0.767008692070906	0
mt:Cyt-b	-0.598389179720052	0
SCaMC	0.824504447063298	1.41260666371085e-293
Socs36E	0.614421072553628	1.00224436201426e-278
mt:ND3	-0.882708943448905	2.3261163525095e-265
CG32512	1.43291457841169	2.65241668565766e-257
Ets21C	1.52686838614091	6.486155652263438e-223
Vm26Aa	-4.1635429298296	4.08333433450538e-205
Cp15	-2.35126955307056	1.0408149561092399e-170
CG5346	0.680465301575876	1.33717933887587e-169
B4	0.694510702292012	3.73991784241843e-169
Yp2	-1.2292007391657	2.0185765253039297e-154
Vm26Ab	-3.4453433913326	2.4666575418850196e-152
CG5835	0.984663704007452	2.0969378217921e-136
Swip-1	0.726612208975118	1.29560474703962e-127
Fas3	0.593834135739165	3.99151606917205e-123
Drs	0.649151375443184	1.29982575165392e-122
mthl5	0.648783999149001	3.8344780325285397e-119
AdamTS-A	0.504126749594991	2.8633824488888397e-98
Tsp42Ef	0.536949560139334	9.418851966930718e-97
mt:ATPase8	-1.13230906647071	9.869855807712239e-95
insc	0.544078107361309	7.646616505554709e-91
CG10098	0.554897412547009	2.2228062919205296e-89
Act42A	0.609759100199327	6.1138854278958885e-89
Cp36	-5.56085856732709	2.18566471287824e-85
rpr	0.683034695869653	1.60028003038039e-82
per	0.628570371536477	1.98283913348907e-82
CG34417	0.670082636833245	1.68475879445255e-81
prage	0.520252146275883	1.81726939955098e-80
Rel	0.841054221626454	6.782252056048039e-76
SH3PX1	0.666482272030421	2.23863560475681e-73
Orct2	0.543829063921112	7.45993254327943e-69
Mur18B	-3.56006373863252	1.98839435938415e-68
MCU	0.530575358228348	2.06840775558581e-68
CG45080	-5.47393277730983	3.1038318764722002e-68
Cp38	-6.70203428342058	2.1488681658583e-65
Yp1	-1.88503686039393	2.05331466211445e-64
cher	0.797954820735145	4.12943788321831e-64
Mmp1	0.764561183111334	1.95607060827341e-63
Myo31DF	0.510937721990801	6.90214835216105e-59
Def	3.84202438289048	9.66128178424169e-57
CG31955	0.530353675464397	5.968584338462809e-56
CG42807	-1.42248715398306	6.30819594751639e-56
CG9967	0.590477599877186	1.7621071045788097e-54
Cdc7	0.611863911085188	3.53956872500857e-51
Muc11A	-2.76633404676643	3.47115929972579e-50
CG14292	-2.17759608555302	2.46231204855633e-49
scb	0.617559985153276	5.9264173584780394e-49
CG11400	0.591711344011614	1.51816105887237e-46
Cht7	1.29455767012941	1.8926834592183395e-43
CG5104	0.539948180629999	6.382354282907629e-43
CG13895	0.624901185452016	6.8372752160017385e-43
ifc	0.524060308888779	6.377228064912919e-42
lcs	-5.47909154546669	1.48569591931036e-41
CG16700	1.04932223781035	4.253513600258209e-40
CG31897	0.684181523461434	1.0350880998143e-38
CAH7	0.56078749040503	2.6241206381535797e-36
Den1	-0.52884637177002	1.37813785940539e-35
subdued	0.529476774733646	1.7047159333723498e-35
CG16826	-6.24045927115838	3.37027078789179e-34
CG5001	0.54968777062692	3.1742953727000296e-33
Rop	0.50075303115288206	4.66683220022863e-33
CG9336	1.06705111121989	5.31870898218067e-33
Mvd	0.543166934953146	8.763567072721289e-33
Cyp6d2	0.514538449101844	5.84744937200437e-32
CG12517	1.08881962609509	1.64393889754758e-31
grass	0.756786199743485	1.7307919828863798e-31
CG12780	-0.85443544946635	1.9864544604930497e-31
CG10512	0.51257205664899	2.60950800745381e-31
CG9568	-0.989878872321192	2.34108137597737e-30
CG10126	0.605147692544113	1.56660360904164e-29
Wsck	0.529963180785888	2.92296143864508e-29
emp	0.503793970373306	1.05209676813612e-28
Vm32E	-5.1674120445625	6.32699974788081e-28
CG7900	0.539759816492388	1.56536922495249e-27
dib	0.827019415604288	1.58115858678389e-27
Cyp6a9	0.89420318390937	1.89985305502803e-27
CG16713	-1.80557068508439	9.7485539955566e-27
Irc	0.727639690494356	1.9935701588138e-25
CG4991	1.06063042058194	1.09724548247518e-23
CG34212	-7.48278909354441	1.2959636225651899e-23
Nox	1.05511713140542	3.19311073590622e-23
ImpL2	0.926728171810078	2.57710199808516e-22
mt:ND4L	-0.756204208746778	3.27648222279742e-21
CG34120	-1.52765848557561	7.503579270730299e-21
daw	0.675565234089425	7.57049862582285e-21
CG9411	1.10347117378331	2.8220107227617e-20
Nplp2	-3.90931438419372	1.0182197127921e-19
CG15721	1.32162793604818	1.0773170215159199e-19
CG30271	0.593174330835292	2.0948449536190599e-19
blot	1.16989929135556	2.11395472369277e-19
CG30197	0.601986402710388	3.0805751099823597e-19
CG42540	0.726059472329245	8.93395664306755e-19
CG42822	1.11462815173839	1.4476311040995e-18
CG13117	0.67396192992771	1.6708158555754099e-18
CG15673	0.595479591011952	3.5304133687356004e-18
drm	-1.54328445658255	8.63595156872334e-18
IFT54	1.40553941552296	8.88796224718468e-18
CG5767	2.55004127231809	2.15152467980962e-17
CG43051	-1.10025465176527	2.44239408712879e-17
CG13299	0.897436484489603	3.62199187949224e-17
CG43349	-0.870319681202342	5.6454681280587e-17
Nep2	0.566707046841148	5.9883662588566e-17
tx	0.575207156433538	7.409832968224581e-17
IM33	-1.29160119651959	7.727436692283321e-17
Kal1	0.629361632462658	1.004990694608e-16
CG30484	1.01270298633561	2.44728194455456e-16
CG7443	1.77778911974659	9.22442087961666e-16
grn	1.09073308358668	1.5727712030025601e-15
CG12177	0.585358574427444	4.01655006568676e-15
Vml	-2.66219251465805	1.8926635300591902e-14
yellow-g	-5.41666764440983	2.2205796828341602e-14
upd3	0.585805218788988	2.8322585970113602e-14
pirk	1.09251555741809	2.98715883675384e-14
CG5326	-1.00309459851744	3.89999760433923e-14
CG3168	-0.703189309493189	7.633582620390371e-14
Tmc	0.639608681236986	1.25608277378655e-13
CG12880	0.659056698736015	2.65800289620109e-13
fkh	-0.89826297837748	2.73915513218219e-13
CG5255	3.41834920242779	2.83397987915034e-13
CG12398	-2.8039459908096	4.18514427378678e-13
Rchy1	0.602939151656349	4.30527434387922e-13
CG13704	-0.961418308656891	4.5376276677925e-13
CG14401	0.613758440164204	5.88509286041762e-13
side-VIII	0.501606892431444	6.1533627020975e-13
CG34198	-0.99375212828337	7.7954416936504e-13
Fst	-2.51269756836231	1.12064649109693e-12
Mur29B	-1.15562423485777	1.20817838885005e-12
CG11878	-1.02466852186229	1.2658613219568199e-12
CG3987	-1.45933453878267	1.42594381411223e-12
CG13309	-1.87515966757541	1.5014139582980199e-12
fan	0.900353788860897	2.58194995940179e-12
CG5011	-0.679201055908901	3.85956040100356e-12
Tsp29Fa	-1.01555901246654	5.1587439497076096e-12
CG18628	1.38148489285762	1.8188725661091497e-11
CG12963	-1.39544733049673	2.2372397387835198e-11
CG13315	-0.898060667274936	2.70498453372287e-11
Mtk	-3.15139809445678	2.8068884453336097e-11
fon	1.87418198021562	3.3460574911335094e-11
CG14245	-1.234023452862	4.9311106540232396e-11
Ag5r	-0.637100491466442	7.136650335168959e-11
CG34330	-0.792386447358812	8.692451000886709e-11
CG10911	-2.76030268398917	1.3577172296596501e-10
CG44014	-1.81809889113394	1.36933742502918e-10
CG34176	-1.98113112458473	1.55981755018357e-10
CG4781	-0.942691206060731	1.73761966674077e-10
CG13116	1.61377423414199	3.05206453349328e-10
CG31198	-2.04296408939961	3.59688646666094e-10
CG13323	-1.13133629800387	6.08184647403426e-10
yellow-f	0.866711979767255	7.46632412953439e-10
CG43134	0.513335403945486	8.01126259676108e-10
CG44836	0.533263206841861	9.73319514844148e-10
CG42714	-1.55531365069019	9.87770863193147e-10
CG15126	-1.37983779170224	9.99305615495174e-10
CG45067	0.770493435976239	1.1355598936427602e-9
CG42324	-1.52609836651217	1.1448950387914501e-9
Ilp8	1.30843049060207	1.2378761249445901e-9
Uro	-2.42490941122733	1.46274057627347e-9
Itgbn	0.633542520942914	1.92150639666664e-9
CG5096	-1.08087502426348	2.29879943047419e-9
Decay	-1.00199492547966	2.3324659455954604e-9
CG9121	0.61832057820265	2.56498854228208e-9
CG5506	-2.49982162242981	2.6806420119718902e-9
Prm	0.534302441224086	3.0336273478131e-9
Kif3C	0.570924834777623	3.4096582127205405e-9
CG43348	-1.40258059903017	3.5973577043989905e-9
Sp7	0.839733887490651	3.61694425493458e-9
Tdc2	0.93875955153613	4.5550235970811205e-9
Oatp33Eb	-1.45438379679254	5.971105626532481e-9
CG13998	-2.35566459044054	1.12495623592747e-8
CG4783	-0.925237970764161	1.46282092041718e-8
CG4269	0.81774777151151	1.51855699988498e-8
CG31659	0.896309525798014	2.00045242934407e-8
BoYb	0.619858333834266	2.17940117757457e-8
AttD	-2.19318701270871	2.47986985264714e-8
lectin-37Da	-1.2140425754267	2.5084922524232e-8
CG34043	-2.51829963861512	2.93179094183368e-8
CG6337	-3.26506294092845	3.09193663374324e-8
l(2)efl	0.910409165265272	3.10799532889221e-8
CG18748	-1.41649307820277	4.04511635802024e-8
Spag1	1.0648547878268	5.52025625113636e-8
CG34236	-1.22376800716212	8.14978397032009e-8
CG6409	-1.29661488590679	9.24064458202029e-8
Acbp3	-2.8341494854343	1.03353862494928e-7
CG18745	-0.794044748386638	1.22026241719021e-7
CG4301	-0.976910007604658	1.29901044135358e-7
Yp3	-2.16606662791638	1.63612947906821e-7
Cyp4e2	0.528787635893017	1.72111676824956e-7
cad	-0.794363911915128	1.86686750204322e-7
gukh	-0.594193669669195	1.92973224941699e-7
CG31313	0.603130248960136	2.46371046378811e-7
Cln3	-1.17824888183401	2.71424775351271e-7
CG17839	-0.59166309656201	2.73580821634492e-7
CG45060	-0.655840596417732	3.03351605339323e-7
Tig	1.56093440997596	3.7294916717688e-7
CG10970	0.795141156817489	3.77724591132709e-7
CG5819	-0.897405696299782	4.08019649560012e-7
Sox21a	-0.9492546647622	6.95555209679375e-7
CG32026	0.817145770948015	7.37221865651102e-7
Tsp29Fb	-0.954178893025996	7.53592546628327e-7
CG5071	0.644541247577147	9.22451626873919e-7
CG42402	0.619231939761395	2.28875516406242e-6
Act87E	0.841038743633867	2.29025870294972e-6
Tsp2A	-0.866129332089811	2.4778607182932e-6
CG5160	0.716030489063566	2.70519769551653e-6
mmd	-1.18716457507041	2.81853871783749e-6
Npc2e	-1.61673451281975	2.92558292838322e-6
eys	1.54227797130316	3.00363436506484e-6
Vm26Ac	-2.82113769444354	3.38648932911033e-6
Lrp4	0.876093189936371	3.3876783976987e-6
CG9380	-0.875001108786754	4.64470997144828e-6
atilla	0.827123427505784	4.78911876195188e-6
CG8568	0.653505479011633	5.21480153764858e-6
Cyp9b2	-1.10253463314154	6.1231572555383e-6
CG13102	-1.25594835202829	6.36311351777282e-6
CG12655	0.828941220232606	7.8172059650153e-6
fiz	-0.706835989780765	8.28271794961767e-6
Pgant2	0.653910328649341	1.11246957259588e-5
Tsp42Eq	-1.07125961284583	1.17944213383631e-5
Cp16	-4.26559644433267	1.35394074013255e-5
GATAe	-0.853304660728712	1.38279888389652e-5
CG18480	-0.679888984844975	1.60711638814334e-5
Takl1	-1.59830955384942	1.87369584610477e-5
CG9673	-2.32021921773926	2.03296417559296e-5
CG31248	-1.34083015019066	3.50906256209599e-5
fa2h	-1.43850191042237	4.1697757108863e-5
CG43187	-1.62639243711701	4.54771099815459e-5
Whamy	-0.906262493522287	4.75451255199695e-5
CG12824	-0.78653889214947	4.92356913930088e-5
Tsp42Er	-1.08285757966511	5.55176336813094e-5
Nep1	-0.919123991941023	5.64824674522346e-5
CG9119	-1.50936365481684	5.74031431634624e-5
CG10116	-1.70569279541363	6.74653166684476e-5
CNT2	-1.26632325960805	7.7227149053106e-5
dmGlut	-1.08178136860712	8.06573246566588e-5
Nepl21	0.543606079950032	8.93504938428363e-5
CG43064	-0.777355479764117	1.1484017681149e-4
CG14109	1.06498520234669	1.1942361672298e-4
CG32107	-0.789477670665793	1.2870075975557e-4
CG7730	1.23284498561918	1.3206209804088e-4
CG12825	-0.955431548734494	1.5953987033058e-4
CG43740	-0.870730053494376	1.7698059704438e-4
CG42235	-1.75529476528077	2.0658850978164e-4
CG42231	0.849484103048671	2.1801849681336e-4
GstE9	0.687088785808776	2.4484255557097e-4
CG9084	-1.10521074296582	2.4939690228214e-4
CG7470	-1.29793376406024	2.975007934803e-4
CG30090	-1.32535546198255	3.096221093299e-4
ndl	-0.53289885548836	3.574709051193e-4
Sox100B	-0.907828234095095	4.2127213920581e-4
Proc	2.46381310684881	4.325126728387e-4
mnd	-0.606926526114534	4.4354644660889e-4
CG33514	-1.67647908997342	4.6686548258527e-4
sage	0.547255658645092	5.3197519664789e-4
nAChRalpha6	-1.13718313796969	6.3931559445623e-4
Cyp313a4	1.04485916997187	7.1130592054063e-4
CG10943	-1.30579801922151	7.1396781600521e-4
lectin-37Db	-1.18425125311007	7.2675284304509e-4
DIP-lambda	-0.736951739633679	7.3990975581701e-4
Mal-A2	-2.00386521137084	7.8992945297228e-4
CG5246	0.90051624911224	8.7835032937627e-4
CG14544	-0.733348921167947	0.00100551640437461
Cyp12d1-p	0.695326515804206	0.00103642975551919
CG5973	-0.578195184019298	0.00106194000127531
Ndae1	-0.88482755824737	0.00137441830286938
CG32115	-0.716903625759786	0.00139355536712409
CG1246	-0.980097905227237	0.00147102179745469
Iris	-0.622018201371595	0.0016613009418712
lin-28	-1.15684291807195	0.00169359747688031
CG10936	-1.06222085090936	0.00173990928425839
CG44008	-1.46714899612442	0.00182709732563158
Mlc2	0.64358955912306	0.00192001206035678
dec-1	-1.11351210915868	0.0027459845501814
CG6023	0.57241089146653	0.00302117992543216
CG8952	-0.957975845947852	0.00303334544108762
CG10086	-0.653838389467617	0.00312413215938481
CG13324	-1.14796610454243	0.00325598889869058
CG13086	-0.993099656198845	0.00336137459265683
CG9981	-1.25153522965921	0.00344820998268967
Pvf3	0.62008212641308	0.00358505956537517
Phae1	-1.13484729589636	0.00396708279272456
CG2930	-1.54847673231199	0.0041093514355586
CG17855	-0.65811288862461	0.00558240306268598
Gbeta5	0.638390952974194	0.00615964211212471
CG13482	-0.792899673915861	0.00637646824770383
sens-2	-1.28548476620633	0.00644684189854023
CG9813	0.738509569738623	0.00658410654586884
CG15152	-0.847750395811802	0.0077607814570458
CG31288	-1.32907767560948	0.00830529840151821
CG30411	-1.44677569833675	0.00975467688821714
CG11319	0.538127610384292	0.0101049343579972
CG15406	-1.57299624920412	0.0104457508970229
Zip71B	-1.6212297190741	0.010460983381235101
CG32024	-0.918972810527047	0.0110943526951224
dsb	-1.41319931205934	0.0115004223317095
CG42825	-0.826043195905594	0.0128775334642881
CG13282	0.739495978821186	0.0136247866096883
Cyp4aa1	0.805472299100593	0.0141541634300844
Kua	-1.36064022883953	0.014542679611201
CG18635	-1.12908877030128	0.0148815803480332
CG3604	-1.54368297687679	0.0153227282428924
CG13905	-0.703616675624865	0.0169261625485049
mex1	-1.35534107099389	0.0172224998795793
AhcyL2	-1.01877924010183	0.0176798819194362
pip	-1.18001444159233	0.0180460233056488
CG45066	0.772728886821399	0.020713825320187
CG10184	-0.761502695162821	0.021042933951066
CG4587	1.00524371540713	0.0211591592979758
Damm	-0.806526215761481	0.0281501094515441
Ank2	0.978887780842721	0.0289010030825417
t	-1.02600986503613	0.0294521823329775
ItgaPS4	0.554725840480748	0.0320811677134899
CG12974	-0.924694027936772	0.0324835087783789
CG5928	-1.24077535138254	0.0337645529804135
CG32054	-1.16845174094871	0.033935517800732
GstE10	-0.95294070324714	0.0427394887463884
