## Supplementary material for "A decline in follicle cell function is a major driver of *Drosophila* ovarian aging": List of FSCs + pFCs cluster DEGs

Gene	avg_log2FC	p_val_adj
mt:CoI	-1.07721229484076	2.7148661059206798e-185
mt:CoII	-1.05773740673432	3.8390145323402095e-183
mt:CoIII	-1.00688287516781	8.408320334677949e-179
mt:ATPase6	-1.11016785608396	1.1058204537521799e-169
mt:Cyt-b	-0.816656904826567	1.78424931464934e-122
mt:ND1	-1.03245169907595	1.2218920198711501e-79
mt:ND5	-0.766500373253761	4.73658938460384e-74
Vm34Ca	-4.17250511302071	6.879807034345941e-67
SCaMC	1.14666569909612	5.54454867600979e-65
mt:ND3	-1.19656249343132	1.59786300371892e-57
mt:ND4	-0.504705842441989	1.82664518680746e-49
Yp2	-1.70320023321819	9.18820745869886e-29
Cyt-c-p	0.846148931745219	4.60949792530386e-26
CG7220	0.82334264832393	3.06422628425774e-25
DIP-alpha	-0.549306905758043	4.219258620399679e-25
Rel	1.39028661704924	1.33120332866817e-24
Vm26Aa	-3.6137291363146	3.0504224922302997e-23
B4	0.849412629319655	1.26455625185702e-18
alpha-Est9	0.686716139700909	1.32783639774266e-18
mt:ATPase8	-1.64477140496253	5.48554234634721e-18
Vm26Ab	-2.73654540448872	3.2133240728278803e-17
Pka-R2	0.508845186983705	8.346841011722951e-17
luna	0.642774453909641	2.0046923914219699e-16
CG6231	0.750130913731713	2.44287592302131e-16
Thor	-0.980857099428014	3.3993163780119004e-16
CG31183	1.32251479693125	4.31468009780451e-16
Cp15	-4.34761921651811	1.0791816987461201e-14
CG30460	0.602282155756364	3.43256619481083e-14
bdl	0.546565680851923	2.32424436419882e-13
mt:ND2	-0.612241483151851	2.44935152155921e-13
CCT6	0.578194379991776	3.14511712898184e-13
CG32982	0.61699148148545	8.977766649751029e-13
Ets21C	1.37678039800795	8.06143687739179e-12
CG2765	0.658481852878892	2.3817716191664e-11
Gadd45	0.916441294061972	6.5716402453982e-11
Lac	0.551693787673904	9.658529080898009e-11
AdamTS-A	0.589056356148396	1.55211182970368e-10
sty	0.559099895865916	1.95778688207249e-10
CG11050	0.550185353600097	2.83499365308804e-10
RhoL	1.02578018857425	3.45466892207225e-10
olf186-M	0.854980327348891	4.24745217809694e-10
Jra	0.612346893069868	5.39263354808454e-10
loco	0.620759043142135	5.90008397501401e-10
FASN1	0.65104705372875	6.23879294521872e-10
CG33926	0.748638140784898	8.33475369766242e-10
tx	0.711723442676347	9.83263110653642e-10
Hmgcr	0.911836368997737	1.06796211104771e-9
Drs	3.54400031578342	1.2714388206765e-9
Act42A	0.509204780595145	1.6440987607585401e-9
CG9436	0.954094074632338	3.1948348606671302e-9
Nmdmc	0.637197823934919	1.12417247973606e-8
Tollo	0.537442777718737	1.35837436433466e-8
sky	0.50908521058051	1.65208949133984e-8
CG44325	0.603979452625007	3.36359177068221e-8
subdued	1.16695591485691	4.16374354089336e-8
CG5346	0.588617762379322	4.46581589027822e-8
Rpt4	0.520557718082693	6.3197776475146e-8
Vta1	0.510005273470942	8.27341855781926e-8
Yp1	-1.40133988842819	9.15031022961164e-8
CG14696	0.788526522104413	1.36123396563814e-7
CG7011	0.681775320054828	1.52741561856701e-7
Swip-1	0.892342581498664	1.76547013386538e-7
CG9636	0.640401346193739	2.01617822062944e-7
Drice	0.584037727497448	2.95577990113248e-7
DppIII	0.839484168133823	3.51993540695849e-7
Tre1	0.511983096415909	7.56427620145359e-7
CG32368	0.667802045583282	8.96116134669483e-7
sick	0.504917464685376	1.18322894673459e-6
Pgant2	0.732024279537783	1.21143600867993e-6
Orct2	1.07479953030305	1.42274317010787e-6
Cyp6a20	0.913876147317002	2.84899411041579e-6
CG11357	0.589423242823382	3.66248131712905e-6
AP-1-2beta	0.675645800622511	5.06815203140952e-6
Baldspot	0.622474336028468	5.14619456729956e-6
Arp3	0.548302877149844	7.48869893674551e-6
CG32486	-0.513504611764188	9.29099597299601e-6
CG45080	-7.25576176151772	1.23169672689353e-5
Galphaq	0.679872902490938	1.56221167437288e-5
Pvf2	0.56734931867243	1.77490497350226e-5
Drat	0.505876025645762	1.96414383639864e-5
kdn	0.68775617197607	1.98156269268081e-5
CG5835	0.990904361127071	2.31098874552994e-5
CG32485	0.735678141984981	2.70407487088528e-5
vir-1	0.685206157765287	3.19504999006415e-5
mRpL55	0.550540922083615	3.46069976741828e-5
Cyp6a9	0.999420041486811	3.55995844560547e-5
Mmp1	0.601522106812359	4.53788053530837e-5
Cds	0.511698634462837	4.70937505069171e-5
Irc	0.567319668128618	5.05124417431607e-5
CG31342	0.785578914180842	6.06236694526492e-5
Tsp42Ed	0.501694175692537	6.15034719014339e-5
Dro	1.85539171436187	6.8572922738118e-5
CG10512	0.64319691523666	7.73448501818898e-5
CG30484	1.17425528488545	7.9690199028576e-5
CG4250	0.519495112235466	9.22097419356723e-5
CG42807	-2.23468929669301	1.0038088600521e-4
CG10321	0.539917105153493	1.0463896045271e-4
sra	0.592693915825143	1.2079887106882e-4
Mtpbeta	0.518790540595675	1.384655976295e-4
Nazo	0.587179900956513	1.8609544831941e-4
Deaf1	0.634916667881925	2.0216518840039e-4
CG12780	-2.67573142244665	2.5557524187716e-4
Tes	0.5196084729504	2.6907468501055e-4
CG31955	0.65836093462861	3.3145060749055e-4
Spn55B	0.657837688395043	3.3737274794036e-4
MFS14	0.521729345846503	3.5120095733998e-4
gammaCOP	0.523107250565193	4.081479127787e-4
CG15673	1.60252262455264	4.1233459723887e-4
Miro	0.531895371717065	4.4580482196354e-4
rpr	0.531605840917891	4.7800573260409e-4
AP-2mu	0.647624373927991	5.0400429800562e-4
Mvd	0.736405190209451	5.1539017440267e-4
Mur18B	-2.07133469390395	5.191852965433e-4
Cp38	-5.20421070665794	7.249032802251e-4
CG42259	0.842052098341623	7.2544459988136e-4
Rgk1	0.610294594468175	7.2876363026358e-4
CG3104	0.527378038841257	8.6385255469546e-4
CG10126	0.695438490328141	9.203909798116e-4
Zw	0.693255892843343	9.9818473636184e-4
key	0.541642087190692	0.00104986632022256
CG32176	0.595548831364237	0.00150800460315337
Sting	0.558250485773229	0.00162352013566128
Uba4	0.94598049605609	0.00162352256823315
Act87E	1.25851152869042	0.00244484098080354
Rrp46	0.599351336718913	0.00373998607572759
Dscam1	0.644385563080567	0.00501726586172883
pirk	2.08218098071973	0.00585610743902543
mt:ND4L	-1.11693757956112	0.00657713293377305
CG5399	-1.40841005697073	0.00698717434900228
CG5104	0.563420291943992	0.00790014756068504
CG32170	0.807592982579412	0.00814007998811138
Hrs	0.616183483850216	0.00842399374582402
Idgf2	0.531592500045841	0.00948385376220286
Indy	0.696881549058666	0.00986546398533323
fws	0.616458161098102	0.0104894599844453
Alp2	-2.8536114289506	0.0130538119771874
gammaTub23C	0.73539241292866	0.0162944200582171
Mics1	1.95607007452667	0.0163525414215811
Leash	0.500027878388826	0.0164782801574763
Cdc7	0.608377520586004	0.0167432874736061
lcs	-6.89188266698506	0.0169042956465164
CG16826	-6.72047144715784	0.0169042956465164
Rab30	0.663022226351276	0.0170135957426958
Muc11A	-2.95528104371701	0.0191925220962609
Tsp5D	0.756072710009391	0.0198593392231237
CG6044	0.872310664462048	0.0211338288668803
CG17834	0.674045526610292	0.0227680987694964
CG30196	0.53520492495799	0.0235123629732937
CG8066	0.54430062352794	0.0242353037661726
ImpL2	0.711715981215947	0.0286185331597592
Zn72D	0.549524089930403	0.0290775240544981
CG31710	-0.552078213891479	0.0337008432081026
CDC45L	0.739320423350197	0.0340014347472543
Galt	0.853060473371458	0.0340130136408409
Cul4	0.652031065384238	0.0340284233987253
lqfR	0.519483310938494	0.0475222715592867
